# Inference of population demographic history captures differing evolutionary signals based on the number of individuals in the dataset

**DOI:** 10.64898/2026.04.07.716740

**Authors:** Jonathan C. Mah, Kirk E. Lohmueller

## Abstract

Accurate estimation of population demographic history is central to population genetics yet remains challenging due to the sensitivity of inference methods to the number of individuals and the demographic scenario assumed in inference. The site-frequency spectrum (SFS) of neutral variants, a widely used summary statistic of genetic variation, is particularly sensitive to demographic processes, but studies have shown that qualitative results from demographic inference, i.e., population expansion vs. contraction, can depend strongly on the number of individuals in the dataset. Here, we analyzed two simulated datasets and one empirical dataset characterized by an ancient population bottleneck followed by a recent population expansion. Fitting a two-epoch demographic model across a range of sample sizes, we found that inference shifted from signals of ancient population contraction at small sample sizes to signals of recent population expansion at large sample sizes. Other summary statistics, including Tajima’s D and the proportion of singletons, also changed with sample size. We found that these changes of inferred evolutionary signals under a two-epoch model can be explained by the epoch which contributes the highest mean proportion of coalescent branch lengths. Our results highlight that demographic inference depends critically on the number of individuals analyzed and suggest that analyzing datasets at multiple sample sizes can reveal complementary aspects of population history.
