## Supplemental Table 1 for "Inference of population demographic history captures differing evolutionary signals based on the number of individuals in the dataset"

Sample size	Tajima's D	One-epoch LL	One-epoch Theta	Lambda Two vs. One	Two-epoch LL	Two-epoch Theta	Two-epoch Nu	Two-epoch Tau	Lambda Three vs. Two	Three-epoch LL	Three-epoch NuB	Three-epoch NuF	Three-epoch TauB	Three-epoch TauF
10	0.485905060767604	-2508.39811293239	64599.8100955714	4855.18560314499	-80.8053113599017	183554.999998269	0.0739893496	0.2023672057	73.8643847168714	-43.873119001466	0.09559153	0.69399914	0.07020226	0.01648938
20	0.657135427266214	-3701.71234786514	24504.6345731274	6761.8470332144	-320.788831257938	326160.124696708	0.0254829951	0.085642481	490.135410338858	-75.7211260885088	0.00810519	0.71777258	0.02566399	0.00141158
30	0.70689099624118	-5129.48233780227	23903.7437825725	8911.98696072761	-673.488857438468	632880.511258337	0.0214306675	0.0786469326	1176.5449469294	-85.2163839737696	0.13127214	2.98529464	0.06319211	0.01761351
40	0.810959363704179	-5519.3056076249	23303.2456413379	7620.81233264966	-1708.89944130007	753763.97284968	0.0424798568	0.1348777716	3200.97721404325	-108.410834278444	0.0667251	3.34932519	0.08262944	0.00802169
50	0.821510281503334	-6861.55197210343	23507.3522624051	8475.75377239914	-2623.67508590387	792147.132967479	0.0204604205	0.0809569842	4850.18810656402	-198.581032621856	0.05675563	2.16152853	0.08569829	0.00564682
60	0.800732786200853	-7486.57754212551	23469.0284247621	7150.83591172213	-3911.15958626445	695094.698660311	0.0136774413	0.062252708	7382.94478044499	-219.687196041954	0.04649082	1.17041433	0.07525185	0.00627329
70	0.858554703701662	-9757.18216100826	24106.9785371454	7841.64509350561	-5836.35961425546	833667.613902682	0.0343849851	0.1228028949	11029.9879003222	-321.365664094369	0.0618916	2.06695024	0.0532858	0.01354531
80	0.721760937548234	-10079.6583638562	23261.1964323395	7171.62252490308	-6493.84710140463	900790.406583088	0.0305555205	0.1211126389	12486.7859067285	-250.454148040391	0.11304296	7.18720133	0.07711536	0.01252877
90	0.6946236404615	-11201.2640446726	22804.4625124239	6045.26131298985	-8178.63338817768	619156.0161828	0.0371231146	0.140303542	15342.8593246736	-507.203725840864	0.05177832	1.77807368	0.06206747	0.00990675
100	0.693667043364339	-12680.3502602035	23607.5370220714	3809.63835029241	-10775.5310850573	21613.0929845664	6731.4735	0.0115649919	20903.7339228099	-323.66412365232	0.08089269	4.88306644	0.05594694	0.01378819
110	0.528383053839521	-13260.9014617085	23928.3737070637	6813.24028520622	-9854.28131910542	21096.8965792614	14520.58342	0.0122970328	16581.7269216055	-1563.41785830265	0.08899121	1.30075464	0.08503843	0.01465242
120	0.639157168689804	-14393.3315655112	24244.0103224616	9430.86557213614	-9677.89877944308	20886.035965982	12441.56506	0.0134498826	17760.6580924744	-797.569733205866	0.16535587	4.9589187	0.10155755	0.01620526
130	0.541325598869093	-14063.5124124691	21901.3341641549	10647.2211770157	-8739.90182396126	18582.1458422019	15974.59167	0.0142827029	16512.2882201962	-483.757713863147	0.049101	2.38002631	0.08493489	0.00520641
140	0.482267730716429	-15743.0338955639	23997.6209478812	12696.4507481741	-9394.80852147686	20238.1749611026	22510.2495	0.0140347277	17873.2706681336	-458.173187410051	0.11068035	8.22350303	0.1062536	0.00929385
150	0.487515734686582	-19923.4845978301	24557.2350224645	17651.1524095854	-11097.9083930374	20075.7054387875	349647.975	0.0166053999	20467.0383764452	-864.389204814849	0.07347057	5.97162425	0.02327605	0.02239892
160	0.529215958480217	-20350.1482433391	24811.0115005264	19370.8132964108	-10664.7415951337	20110.197980755	48340.9805	0.0159339923	19273.0674069964	-1028.20789163552	0.06832766	4.70496552	0.08151467	0.01001727
170	0.32803592425007	-21999.3754675501	25050.2676424948	24610.7253296775	-9694.01280271135	19774.01950421	104910.1656	0.017602482	18109.8680335489	-639.078785936882	0.09189068	9.11134002	0.02802818	0.02167771
180	0.332561645681858	-23979.5459986052	23891.2422874851	26005.5734422988	-10976.7592774558	18631.7480634814	82337.541	0.017698735	20760.8440092856	-596.337272812964	0.10255293	6.15639092	0.09816649	0.00972197
190	0.237941294018063	-22397.2523514039	22706.8543614091	27616.900177853	-8588.8022624774	17448.1715053033	106187.535	0.0181169604	15635.1530280286	-771.225748463099	0.16044753	7.66279538	0.12292529	0.01383247
200	0.325539350845734	-28040.8774007117	26020.1202292844	29960.391136254	-13060.6818325847	20202.1866079436	185076.5471	0.017602482	25032.8560216246	-544.253821772392	0.05758957	4.26244987	0.07852511	0.00646528
210	0.236210597504749	-27591.9415750991	23936.8263753421	30557.5421170959	-12313.1705165512	18351.0515637503	81924.3217	0.0168046325	23304.0595782303	-661.140727435989	0.08115241	7.95902473	0.04775415	0.01328023
220	0.208825434976807	-32065.4833884695	27264.0249063529	35955.1264603712	-14087.9201582839	20844.6658290668	46399.126	0.0161975821	25836.2362564435	-1169.80203006212	0.07015115	13.36728316	0.01770763	0.01978431
230	0.217170336689616	-28487.7979108666	23951.9863002135	37578.4910447439	-9698.55238849468	17760.4802044747	38618.3977	0.0174919678	17883.4095884156	-756.847594286881	0.01823303	1.12829961	0.05211413	0.00158316
240	0.105520788195043	-32467.1340088787	25270.6619969658	45644.6952971516	-9644.78636030286	18285.7089945614	48280.9621	0.0185518719	18126.313632148	-581.629544228843	0.16464439	12.89109299	0.07780941	0.01616759
250	0.208659988774927	-34226.3615146801	25609.0050587467	47316.5603641009	-10568.0813326297	18550.0240457134	19737.9615	0.0177292572	19773.1178114486	-681.522426905334	0.09153035	12.88025401	0.02854118	0.01727912
260	0.121585854766538	-38488.8569443055	27746.9134243618	51464.4862746969	-12756.613806957	20095.3681046129	11543.10445	0.0169501761	24122.9294227905	-695.14909556178	0.05142092	4.80391798	0.07446545	0.00631932
270	0.200096171647054	-39142.6055715457	27940.5837778481	55628.8661625965	-11328.1724902474	19915.9323714399	426.5948269242	0.0184047732	20515.7116711426	-1070.31665467614	0.15191288	7.91222757	0.0998161	0.01233751
280	0.00707433625011192	-39586.6743383221	26720.7410192559	55142.0786026958	-12015.6350369742	18958.8524148447	727.938270386	0.018054333	22480.9574582679	-775.156307840224	0.06877308	7.18668469	0.0727879	0.00914355
290	-0.0798093723188177	-41968.6546858273	26726.4482420517	59114.2681608515	-12411.5206054015	18662.1854129325	172.9762943636	0.0191601242	23333.2475771338	-744.896816834641	0.15278158	15.71554702	0.06189381	0.01607815
300	-0.0354260980022341	-46309.3601893453	28687.3839091898	63980.5808285428	-14319.0697750739	19954.5478607952	180.144271561	0.018539532	26923.5546417857	-857.292454181003	0.07608376	9.05699102	0.03623462	0.01527517
310	-0.0949951692462461	-47276.7428689855	28938.140302273	67418.919640496	-13567.2830487375	19976.6598764066	122.226865005	0.019004564	25114.1109982448	-1010.22754961515	0.07381616	10.25091822	0.0375779	0.01489303
320	-0.0221619642137048	-44929.8104088658	26154.6860075247	65288.3305774614	-12285.6451201351	17729.0660338072	101.1567262655	0.0197585593	22209.2585571886	-1181.01584154079	0.18877442	11.35527293	0.12210531	0.01326211
330	-0.125965361454838	-52146.0144982676	28951.1045448842	77582.4467130172	-13354.791141759	19089.2796624252	79.2753792898	0.0208863171	9680.685245582	-8514.448518968	0.0452760225	35.3594662	0.0370615619	0.0111824921
340	-0.176648524185007	-52076.0931690134	29816.4930238739	77566.9840311779	-13292.6011534244	19937.3139895219	90.7988029692	0.0193723101	24218.003435653	-1183.59943559793	0.05390013	10.4979129	0.01635284	0.01985233
350	-0.22283334937023	-52954.51189598	28532.3020594962	76832.1477400987	-14538.4380259306	18980.0218346198	78.7459413839	0.0196831224	26930.5240627506	-1073.17599455535	0.10139713	10.01462151	0.04976592	0.01427976
360	-0.222764497212231	-53813.3772763454	28240.61695416	83543.4568847113	-12041.6488339898	18207.6201934364	67.4257499487	0.0213526726	20895.1735606243	-1594.06205367764	0.216721907	14.710813	0.149753633	0.0140182363
370	-0.245068743929517	-60622.7496370165	30296.7161114922	90436.8424315387	-15404.3284212472	19391.0797306426	63.3549230761	0.0210204918	28676.1230919096	-1066.26687529239	0.15058702	12.56924841	0.07336242	0.01367993
380	-0.208496417313483	-54378.5161080555	27294.9292817708	86169.7501948807	-11293.6410106152	17252.0674035573	62.2667749162	0.0217125154	20836.3400568716	-875.470982179376	0.09794431	11.73503894	0.03806649	0.01586483
390	-0.257452749698105	-62205.9309193911	31076.0333466507	93805.7478862775	-15303.0569762523	19874.7884918462	60.2169026166	0.0202363326	28205.3553445527	-1200.37930397594	0.1293618	14.52231325	0.04594254	0.01779162
400	-0.228532508772467	-65881.7300919523	30993.7887728442	99859.9722359877	-15951.7439739584	19394.3196094878	58.1362437942	0.0211627053	28928.5263479016	-1487.48080000759	0.09246306	6.1289451	0.13357916	0.00647591
410	-0.294118021064952	-62780.5927994254	29858.7531773825	95913.9961310375	-14823.5947339067	18676.5322674227	53.6308377839	0.0209013453	26783.9348881751	-1431.62728981913	0.1218203	13.72623274	0.02640606	0.01986155
420	-0.301792034381422	-68005.7895750765	30993.7070840907	107514.122347627	-14248.7284012627	18845.0363962333	51.444520791	0.022267872	25001.7486471355	-1747.85407769496	0.05244606	2.80075022	0.09025332	0.00452574
430	-0.272259649227727	-68302.0063968889	31597.7267036155	108590.560612541	-14006.7260906186	19294.493933417	50.063252972	0.0216377469	25903.3556238766	-1055.04827868025	0.12037659	10.96767571	0.06893389	0.01384047
440	-0.321269720587711	-67734.9256558853	30214.7317418439	105583.992631021	-14942.9293403748	18486.8670073158	49.8631564827	0.0214989105	27611.7152332112	-1137.07172376922	0.13628584	13.92138929	0.05012782	0.01676306
450	-0.312166474527302	-73614.7223424545	32549.7996530019	113615.953669914	-16806.7455074975	19818.198512827	48.5917231397	0.0210646854	31174.5923687387	-1219.44932312817	0.11040929	12.18061276	0.05144822	0.01529196
460	-0.412902710718794	-71418.2672030605	30432.8645622752	115139.830573432	-13848.3519163447	17884.5852256103	45.1819965505	0.0229630401	22615.435409961	-2540.6342113642	0.25343352	14.7785438	0.08044902	0.01660888
470	-0.39483621592469	-76036.2235873995	32462.8294325332	122109.216215016	-14981.6154798913	19187.9814346205	45.8925384892	0.0221658624	7835.57921300898	-11063.8258733868	0.146063921	85.5518028	0.034495714	0.0152265004
480	-0.345552164492343	-75729.267315247	30970.4382148729	121565.980005009	-14946.2773127426	17981.5084012376	45.0325010975	0.0228916413	17947.6334625563	-5972.4605814644	0.140691142	33.2158221	0.108546863	0.0090906619
490	-0.364828552147458	-80625.4275513702	32810.9568433368	128643.882316047	-16303.4863933468	19083.3734716141	44.2358392767	0.0224487945	29482.5023703363	-1562.23520817862	0.14948909	11.02467715	0.10151189	0.01198454
500	-0.461597929781188	-81105.3186543273	33451.2631363712	130666.552650722	-15772.0423289663	19493.1363653855	42.9326138042	0.0220477752	29085.537626984	-1229.27351547429	0.14619913	11.72213687	0.07464947	0.01489974
510	-0.234788565686617	-81506.2363441028	33666.2867029104	131880.837977209	-15565.8173554984	19600.4481777515	41.7901948656	0.0218183823	11213.2839391526	-9959.17538592206	0.0801167613	18.6063226	0.0850323473	0.00618998368
520	-0.471288272369113	-80767.0833892636	31661.8482057407	132167.177838833	-14683.4944698469	17938.091346953	42.2347591017	0.0230184999	25029.713033798	-2168.63795294791	0.22402064	17.19666102	0.07541526	0.01851583
530	-0.506544420774377	-88458.4348274259	33834.9275652131	142726.452421652	-17095.2086165997	19108.6245797306	42.0832393562	0.0228520116	30775.0377331749	-1707.68975001221	0.17886355	17.58502161	0.0542193	0.01837642
540	-0.570807557365012	-89819.381473577	34470.3121082261	142976.246276115	-18331.2583355194	19652.1840369116	41.4705565296	0.0220019085	33893.8794089626	-1384.31863103812	0.1452464	11.23377299	0.0874315	0.01346585
550	-0.475916159675864	-90861.7963166759	34668.9794385741	146265.993878016	-17728.799377668	19558.9367676712	39.3075833536	0.0224458839	31363.9413518861	-2046.82870172495	0.17318753	11.06642939	0.14869289	0.01140955
560	-0.876911802474106	-86664.3604202552	32419.1534548307	142611.434998292	-15358.6429211091	17942.0537839282	39.3544705634	0.0232194996	27426.6436920887	-1645.32107506474	0.17819104	11.46578472	0.12484706	0.01264768
570	-0.520217748143394	-95347.7269487919	34691.848107513	155506.070067505	-17594.6919150396	19184.7825962796	39.5642050848	0.0232922463	24982.6828005643	-5103.35051475745	0.224950691	16.2084248	0.0584656417	0.0127595216
580	-0.55246157238083	-94586.0709635027	34341.1007105247	157178.005635948	-15997.0681455288	18630.2781109346	38.1433928752	0.0238347747	29223.2526629539	-1385.44181405187	0.10807828	9.42026392	0.08759337	0.01136582
590	-0.541382231252056	-94903.4404083436	34862.1228623501	162164.234249346	-13821.3232836706	18889.7297435398	37.7789573304	0.0240018319	21998.4134897449	-2822.1165387982	0.15487914	7.57431373	0.09608993	0.01541068
600	-0.656042601769146	-97587.85476883	34932.7724338691	164498.046571	-15338.8314833299	18695.3757997956	37.4552731991	0.0240437637	26614.5044543035	-2031.57925617812	0.15510944	10.4174752	0.13670942	0.01083889
610	-0.632512517171434	-100920.481736583	35150.4202554573	170887.399331053	-15476.7820710563	18551.4553414928	38.3344131753	0.0244366353	27871.2283911702	-1541.16787547124	0.15980157	12.77903126	0.08298915	0.01478063
620	-0.573775990814064	-102037.222188552	35564.8950733125	170910.49823231	-16581.9730723968	18881.6752692917	37.1980680489	0.0238042233	25610.3238775106	-3776.81113364153	0.24267771	20.00836788	0.04534224	0.02025378
630	-0.616975230143771	-101565.92961308	35891.5477748636	170873.437244525	-16129.2109908176	19123.8411392886	35.8994207999	0.0235240434	27638.533857745	-2309.94406194505	0.21263592	13.62499437	0.13343847	0.01461995
640	-0.407561204822005	-103241.464936376	36117.9386473411	173632.889757828	-16425.0200574626	19198.8595495279	36.2638974496	0.0233084115	24329.2390607613	-4260.40052708192	0.13062091	10.28737748	0.05947846	0.01382345
650	-0.678269680469585	-107158.220132406	36241.3523355696	178746.499287851	-17784.97048848	18988.0360502429	35.966873761	0.023879196	30591.4565274532	-2489.24222475344	0.19569195	12.10035785	0.13661302	0.01363705
660	-0.52836134736669	-107080.747607405	36145.3742084165	182946.210239514	-15607.6424876477	18655.2037508838	35.6034601969	0.0245051928	27561.7464406526	-1826.76926732145	0.14645271	13.06932908	0.09232538	0.01439986
670	-0.719873030612099	-107704.089767235	36563.8230585084	182840.884596495	-16283.6474689881	19025.6665089139	35.1593791145	0.0237861162	28416.37106139	-2075.46193829304	0.19458098	12.25164406	0.12103772	0.01415158
680	-0.732206352051543	-112274.658303743	36920.9355310947	187121.531758852	-18713.892424317	19076.5926453249	35.055310482	0.023915133	33937.6535970658	-1745.0656257841	0.16077908	11.55548936	0.09262398	0.01434906
690	-0.704252272018347	-112411.32163939	36758.5938495828	192944.030940188	-15939.3061692963	18636.771780629	35.4258345572	0.0246728691	26537.8273062924	-2670.39251615009	0.20170762	11.06951866	0.09408806	0.01737452
700	-0.690219006533801	-115598.188884224	36754.3719610353	197819.07984628	-16688.6489610836	18346.0301150547	35.3485727892	0.0253125081	29281.439715105	-2047.92910353115	0.09549217	11.49334754	0.02942067	0.01767651
710	-0.700514425295866	-115506.214992377	37358.3525921038	196197.049445254	-17407.6902697499	18966.5735761784	34.8315650002	0.0241012332	29678.4688134323	-2568.45586303373	0.19432133	17.14510307	0.06184159	0.0174924
720	-0.504572047066816	-110967.817414608	35212.7496978241	192243.333127042	-14846.1508510866	17410.9880479479	34.6823255216	0.0253918269	24252.5246078794	-2719.88854714695	0.1545973	8.97919177	0.1568618	0.01042736
730	-0.674367168127416	-118686.826153268	37767.6403008324	202207.772275143	-17582.9400156968	18940.6971669183	33.9915910969	0.0243830664	31810.8754771772	-1677.50227710822	0.13425729	10.49485376	0.07956852	0.01448798
740	-0.688331233403666	-114039.145096467	35983.8467918859	196431.017040353	-15823.6365762906	17853.9263995733	34.1609982555	0.0247021434	23147.337485617	-4249.9678334821	0.11474271	7.74907488	0.05629278	0.01969229
750	-0.734798731019925	-116058.737224705	35667.0654709054	199974.249126809	-16071.6126613007	17545.9374787626	34.6415379948	0.0252320422	28020.6810631058	-2061.27212974783	0.17182673	11.97961465	0.10025971	0.01381131
760	-0.773023756794081	-124685.560724654	37505.7930850158	217397.573057237	-15986.7741960359	18031.0095637493	34.644898827	0.026326458	22604.3095807726	-4684.61940564962	0.25464126	10.09321392	0.08404495	0.01890797
770	-0.770929157918259	-123558.351349633	38345.7620719884	215228.352602855	-15944.1750482056	17872.8628188687	34.1276901867	0.0247878947	25112.9531120928	-3387.69849215918	0.26388826	18.36877812	0.07791539	0.01990776
780	-0.838347066583817	-125204.570559248	38179.3178258876	219377.99321318	-15515.5739526577	18366.8327972806	33.800479917	0.0254868075	27095.3252430142	-1967.91133115059	0.13341416	11.66704721	0.06440796	0.01615288
790	-0.783972119043633	-126104.289557371	38666.9583393896	219260.836892541	-16473.8711111003	18702.6999135077	32.4724998293	0.0251501877	24678.7435984097	-4134.49931189542	0.27138848	14.13538076	0.20352816	0.01512151
800	-0.77779319363223	-131222.229719268	38160.5503457859	229252.282249358	-16596.0885945889	17766.3941795946	33.5371617464	0.0269688078	27022.2304484469	-3084.97337036549	0.24125815	13.35638873	0.09664588	0.01756475
