## Supplemental Table 2 for "Inference of population demographic history captures differing evolutionary signals based on the number of individuals in the dataset"

Sample size	Two-epoch inference, [Anc, 200, 200]	Ancestral branch proportion, [Anc, 200, 200]	Bottleneck branch proportion, [Anc, 200, 200]	Current branch proportion, [Anc, 200, 200]	Two-epoch inference, [Anc, 400, 200]	Ancestral branch proportion, [Anc, 400, 200]	Bottleneck branch proportion, [Anc, 400, 200]	Current branch proportion, [Anc, 400, 200]	Two-epoch inference, [Anc, 600, 200]	Ancestral branch proportion, [Anc, 600, 200]	Bottleneck branch proportion, [Anc, 600, 200]	Current branch proportion, [Anc, 600, 200]	Two-epoch inference, [Anc, 800, 200]	Ancestral branch proportion, [Anc, 800, 200]	Bottleneck branch proportion, [Anc, 800, 200]	Current branch proportion, [Anc, 800, 200]	Two-epoch inference, [Anc, 1000, 200]	Ancestral branch proportion, [Anc, 1000, 200]	Bottleneck branch proportion, [Anc, 1000, 200]	Current branch proportion, [Anc, 1000, 200]	Two-epoch inference, [Anc, 1200, 200]	Ancestral branch proportion, [Anc, 1200, 200]	Bottleneck branch proportion, [Anc, 1200, 200]	Current branch proportion, [Anc, 1200, 200]	Two-epoch inference, [Anc, 1400, 200]	Ancestral branch proportion, [Anc, 1400, 200]	Bottleneck branch proportion, [Anc, 1400, 200]	Current branch proportion, [Anc, 1400, 200]	Two-epoch inference, [Anc, 1600, 200]	Ancestral branch proportion, [Anc, 1600, 200]	Bottleneck branch proportion, [Anc, 1600, 200]	Current branch proportion, [Anc, 1600, 200]
10	Contraction	0.93839838203221	0.0251361736989169	0.0364654442688729	Contraction	0.921679779860412	0.0412898592354515	0.037030360904137	Contraction	0.883944539992878	0.0682589773460715	0.0477964826610505	Contraction	0.895343875126059	0.0654338120235927	0.0392223128503481	Contraction	0.875555021893929	0.0810261216871359	0.043418856418935	Contraction	0.748832159956849	0.168339951252288	0.0828278887908629	Contraction	0.794876722371159	0.140745962838667	0.0643773147901738	Contraction	0.832456889187813	0.117219915894796	0.0503231949173912
20	Contraction	0.898617810884048	0.0353953565277672	0.0659868325881846	Contraction	0.878123753111742	0.0541084206435684	0.0677678262446898	Contraction	0.833954016217015	0.0822373924586494	0.0838085913243358	Contraction	0.850367889704903	0.079080856840469	0.0705512534546287	Contraction	0.795071425020432	0.113413497359571	0.0915150776199975	Contraction	0.835013048885973	0.0944136773132889	0.0705732738007384	Contraction	0.720191653355327	0.164329205732038	0.115479140912635	Contraction	0.707535839629935	0.175404350915747	0.117059809454317
30	Contraction	0.866787605109985	0.0418059592433164	0.0914064356466988	Contraction	0.83970906144014	0.062627798236476	0.0976631403233839	Contraction	0.846547204017338	0.0663241891355204	0.0871286068471413	Contraction	0.783397971093874	0.0998955697931722	0.116706459112954	Contraction	0.758846588557689	0.116548430152574	0.124604981289737	Contraction	0.718947861057038	0.140353339877724	0.140698799065237	Contraction	0.697957926520419	0.154744477245137	0.147297596234444	Contraction	0.629694492319402	0.193870853682048	0.176434653998549
40	Contraction	0.868651699016513	0.0383826791024215	0.0929656218810655	Contraction	0.83282849396753	0.0606059420563279	0.106565563976142	Contraction	0.787429234293726	0.0852960388746213	0.127274726831653	Contraction	0.695204267764188	0.129712363515758	0.175083368720055	Contraction	0.664163632291572	0.148901793440453	0.186934574267975	Contraction	0.666264079064558	0.152476016251614	0.181259904683827	Contraction	0.680976705735508	0.149267517519786	0.169755776744707	Contraction	0.598795486584378	0.191532492511894	0.209672020903728
50	Contraction	0.844053549146396	0.0420006579384775	0.113945792915127	Contraction	0.808840213769218	0.0634065479959447	0.127753238234837	Contraction	0.760620368235555	0.0875176260656653	0.151862005698779	Contraction	0.707264274096112	0.113426951849314	0.179308774054573	Contraction	0.696996016742262	0.122459170312197	0.180544812945541	Contraction	0.648267656151568	0.147022764065223	0.204709579783209	Contraction	0.67177491563961	0.141060528509334	0.187164555851057	Contraction	0.647657458748846	0.154968973248071	0.197373568003083
60	Contraction	0.802230366645165	0.0497172853268432	0.148052348027992	Contraction	0.788397089021723	0.0652026536756157	0.146400257302661	Contraction	0.700852116712355	0.101230223782172	0.197917659505473	Contraction	0.701909441200628	0.106814888573146	0.191275670226225	Contraction	0.69294154274845	0.114667527696244	0.192390929555306	Contraction	0.710337026454474	0.111836557988325	0.177826415557201	Contraction	0.555998424328477	0.176040058326446	0.267961517345077	Contraction	0.615063786642481	0.156121786091373	0.228814427266146
70	Contraction	0.802257601760782	0.0461979420614747	0.151544456177743	Contraction	0.74796340875753	0.0722757276787029	0.179760863563767	Contraction	0.708969420444949	0.0922371901481307	0.19879338940692	Contraction	0.658162586179687	0.115314610312093	0.22652280350822	Contraction	0.6479126444304	0.124120318289016	0.227967037280585	Contraction	0.613909931713642	0.140724359068446	0.245365709217912	Contraction	0.611425239026313	0.145476296011628	0.243098464962058	Contraction	0.581921759064543	0.160146525698566	0.257931715236891
80	Contraction	0.765484678097582	0.0512919215064335	0.183223400395984	Contraction	0.722647153105522	0.0747670230308034	0.202585823863675	Contraction	0.653352271437913	0.103204441540773	0.243443287021314	Contraction	0.662906257933727	0.106840570941709	0.230253171124565	Contraction	0.575811369584593	0.140234959349952	0.283953671065454	Contraction	0.586075299330119	0.141113375657372	0.272811325012508	Contraction	0.461156326355208	0.188459534496678	0.350384139148114	Contraction	0.475373739951721	0.187602730407688	0.337023529640591
90	Contraction	0.767731557116063	0.0476341089146202	0.184634333969317	Contraction	0.704886504949473	0.0734826707268024	0.221630824323725	Contraction	0.633544444122304	0.100649152319618	0.265806403558078	Contraction	0.586740403318139	0.120462922573513	0.292796674108349	Contraction	0.641887564898316	0.1090346418697	0.249077793231985	Contraction	0.570640654065575	0.135381729196339	0.293977616738086	Contraction	0.568678443871285	0.14007961597166	0.291241940157055	Contraction	0.550606725688418	0.149773744448822	0.29961952986276
100	Contraction	0.7498454081373	0.0492073232614876	0.200947268601213	Contraction	0.697603063443378	0.0733243284317133	0.229072608124909	Contraction	0.691611003111943	0.0826456861000027	0.225743310788055	Contraction	0.620504202123319	0.10826770267977	0.271228095196911	Contraction	0.589358032082737	0.122419027764925	0.288222940152337	Contraction	0.487557675301834	0.157920503971755	0.354521820726412	Contraction	0.527684636207631	0.149693467070636	0.322621896721733	Contraction	0.472537740288266	0.171018173101465	0.356444086610269
110	Contraction	0.753999689047328	0.0463381656755743	0.199662145277098	Contraction	0.70256445038445	0.0686301913685393	0.228805358247011	Contraction	0.668949735319001	0.0838755167824422	0.247174747898557	Contraction	0.614049563722722	0.103631780614192	0.282318655663086	Contraction	0.626280402145419	0.104736275490421	0.268983322364159	Contraction	0.534926460593137	0.134781399612142	0.330292139794721	Contraction	0.469632215013674	0.157964524547033	0.372403260439293	Contraction	0.475930394430197	0.15957188639606	0.364497719173744
120	Contraction	0.740669477185611	0.0478681058714052	0.211462416942983	Contraction	0.675370197208481	0.073391586022332	0.251238216769187	Contraction	0.60024898994928	0.0994242567282187	0.300326753322501	Contraction	0.568940555558108	0.114126401131589	0.316933043310303	Contraction	0.592405819052854	0.113040849360552	0.294553331586594	Contraction	0.502723551314958	0.142991100524876	0.354285348160165	Contraction	0.553520732249122	0.132245091888157	0.31423417586272	Contraction	0.474319888446812	0.159827937737577	0.365852173815611
130	Contraction	0.718161587760736	0.0496536907237872	0.232184721515477	Contraction	0.65342784752477	0.0740946093520505	0.27247754312318	Contraction	0.57451557580609	0.0999361636900538	0.325548260503856	Contraction	0.608068354554215	0.0976743107983433	0.294257334647442	Contraction	0.579936046821683	0.109481967304504	0.310581985873813	Contraction	0.476912980581315	0.141308824745312	0.381778194673373	Contraction	0.525230425744785	0.13210384251912	0.342665731736095	Expansion	0.427090592056316	0.163414108168436	0.409495299775248
140	Contraction	0.683851053807867	0.0524649251024891	0.263684021089643	Contraction	0.662035283627858	0.0683827965071186	0.269581919865023	Contraction	0.595198141355144	0.0906173211110617	0.314184537533795	Contraction	0.627049839264158	0.0888423689771185	0.284107791758723	Contraction	0.554835199862523	0.110779418875441	0.334385381262035	Contraction	0.478509921611814	0.134155066195767	0.387335012192419	Expansion	0.434391036649885	0.149307074882761	0.416301888467354	Expansion	0.24650275817932	0.203002671803602	0.550494570017077
150	Contraction	0.672512296657391	0.0538031726162722	0.273684530726337	Contraction	0.665237979081984	0.0664014838276987	0.268360537090317	Contraction	0.583999597886649	0.090352785228462	0.325647616884889	Contraction	0.554308520442566	0.102497625171681	0.343193854385753	Contraction	0.509269133275858	0.117632214507248	0.373098652216894	Expansion	0.387601382566684	0.151890254660406	0.46050836277291	Expansion	0.434479668941309	0.14421379120315	0.421306539855542	Expansion	0.450162058006144	0.143523794929362	0.406314147064495
160	Contraction	0.708387042257681	0.0452071740200941	0.246405783722225	Contraction	0.623639651729656	0.0704591434117099	0.305901204858634	Contraction	0.599971149496995	0.0824225899688793	0.317606260534126	Contraction	0.618492671617744	0.0838676354621298	0.297639692920126	Contraction	0.50434068411915	0.114171972988332	0.381487342892518	Expansion	0.532537892744026	0.111625201945069	0.355836905310904	Expansion	0.419324977115134	0.142768111870627	0.437906911014239	Expansion	0.377828815766382	0.156651365389373	0.465519818844245
170	Contraction	0.666502046248928	0.0503688507111584	0.283129103039914	Contraction	0.602521403716788	0.0722128793466991	0.325265716936513	Contraction	0.598508143752264	0.080167937708038	0.321323918539698	Contraction	0.565324956540345	0.0923714029473038	0.342303640512352	Expansion	0.494572689653348	0.112449516544785	0.392977793801867	Expansion	0.372493373349502	0.14455840368266	0.482948222967838	Expansion	0.515995098218914	0.114894386097939	0.369110515683147	Expansion	0.436039551821129	0.137472455431829	0.426487992747042
180	Contraction	0.668807437365159	0.0494623158412556	0.281730246793585	Contraction	0.625141563682791	0.0681628934700738	0.306695542847136	Contraction	0.542039048819286	0.0913913757183533	0.366569575462361	Contraction	0.577367938807577	0.0897092651818946	0.332922796010528	Expansion	0.465191666910815	0.11879305062481	0.416015282464376	Expansion	0.479712222258019	0.11997669577238	0.4003110819696	Expansion	0.435106914964106	0.134479120754999	0.430413964280896	Expansion	0.469108340555676	0.129758903448855	0.401132755995469
190	Contraction	0.649015124857692	0.0500893672313655	0.300895507910943	Contraction	0.592482306315904	0.070332791360989	0.337184902323107	Contraction	0.551570392577544	0.0849793036172954	0.36345030380516	Contraction	0.492402882778276	0.102078646031764	0.40551847118996	Expansion	0.495729427271187	0.106178212477005	0.398092360251808	Expansion	0.396082178636322	0.132150879984628	0.47176694137905	Expansion	0.409184454863675	0.133401776727853	0.457413768408472	Expansion	0.33673465214362	0.153642156509521	0.509623191346859
200	Contraction	0.642977267350514	0.0495921450270004	0.307430587622485	Contraction	0.583756371890486	0.0698907978226461	0.346352830286867	Contraction	0.544146193805949	0.0839816023293078	0.371872203864743	Expansion	0.468900498059249	0.103863559438081	0.427235942502669	Expansion	0.474461827439535	0.107279655907055	0.41825851665341	Expansion	0.437825855267883	0.11882097825655	0.443353166475567	Expansion	0.443008964107182	0.121263132290329	0.435727903602489	Expansion	0.40676998856631	0.132430709114448	0.460799302319242
210	Contraction	0.638814499927866	0.0496806017931456	0.311504898278989	Contraction	0.570187663306142	0.0714470961764424	0.358365240517416	Contraction	0.500981022663729	0.0909318382187408	0.40808713911753	Expansion	0.490669801532892	0.0986389331017163	0.410691265365391	Expansion	0.391539235144969	0.123009788385908	0.485450976469122	Expansion	0.432404213703687	0.118483096779745	0.449112689516569	Expansion	0.370916779247075	0.134709690317277	0.494373530435648	Expansion	0.323735146555863	0.147915866504377	0.528348986939761
220	Contraction	0.654864502048806	0.046696632765982	0.298438865185212	Contraction	0.517671615161059	0.0790499166486423	0.403278468190299	Expansion	0.544420496209945	0.0818058077109432	0.373773696079112	Expansion	0.435058942782093	0.107090745188863	0.457850312029043	Expansion	0.473279496259892	0.103833388263376	0.422887115476732	Expansion	0.391038801458718	0.123902244663609	0.485058953877673	Expansion	0.358414420068928	0.134003935044456	0.507581644886616	Expansion	0.2818727476186	0.153416659905613	0.564710592475787
230	Contraction	0.607353860560432	0.0509993837403922	0.341646755699176	Contraction	0.533591049736407	0.0726395925868516	0.393769357676741	Expansion	0.533893822127957	0.0797152835635608	0.386390894308482	Expansion	0.48787021631777	0.0928588344665	0.41927094921573	Expansion	0.372151204882151	0.118929958225562	0.508918836892287	Expansion	0.42592690049431	0.112601527410126	0.461471572095563	Expansion	0.372901731113251	0.126598729939237	0.500499538947512	Expansion	0.355571595068686	0.133421117963202	0.511007286968112
240	Contraction	0.624287453166464	0.0469581666172628	0.328754380216273	Expansion	0.559526796853647	0.0657704791762949	0.374702723970057	Expansion	0.521843748786412	0.0783429483346331	0.399813302878955	Expansion	0.507257698760552	0.0856114530076311	0.407130848231817	Expansion	0.430510429015777	0.103383700665238	0.466105870318984	Expansion	0.399983197281275	0.112571504318466	0.487445298400259	Expansion	0.402981392477511	0.115225459103607	0.481793148418881	Expansion	0.375670994344114	0.123625745214833	0.500703260441052
250	Contraction	0.61491605697239	0.0477784571885632	0.337305485839046	Expansion	0.522701078825117	0.0708652538175243	0.406433667357359	Expansion	0.480621830838837	0.0843317699590991	0.435046399202065	Expansion	0.522812908645531	0.0821322359727394	0.39505485538173	Expansion	0.413864292794919	0.105471463568706	0.480664243636375	Expansion	0.416901039315666	0.108407936122368	0.474691024561966	Expansion	0.306971129709157	0.132282873084361	0.560745997206482	Expansion	0.372113048125772	0.122693310449499	0.505193641424729
260	Contraction	0.620898000815442	0.0463710059628332	0.332730993221725	Expansion	0.579342677178606	0.0612263399050256	0.359430982916368	Expansion	0.486745608906112	0.0815350788047897	0.431719312289098	Expansion	0.427227831645796	0.0965337534197932	0.476238414934411	Expansion	0.445388403286123	0.0978376723629475	0.456773924350929	Expansion	0.427756066235775	0.10476686256511	0.467477071199115	Expansion	0.375804511988471	0.117943667012205	0.506251820999324	Expansion	0.325324570632067	0.130890137276502	0.543785292091431
270	Expansion	0.573283706363256	0.0503564279131489	0.376359865723595	Expansion	0.545532996588758	0.0642459532861862	0.390221050125056	Expansion	0.46355279088707	0.0834000878508488	0.453047121262081	Expansion	0.505067597979727	0.0818228326448066	0.413109569375466	Expansion	0.460012460278953	0.0934105643659593	0.446576975355087	Expansion	0.388791569908993	0.109639621859871	0.501568808231137	Expansion	0.355179870624377	0.118996503034414	0.525823626341209	Expansion	0.357142955127402	0.121579601061208	0.521277443811391
280	Expansion	0.574403160722695	0.0501576682054171	0.375439171071887	Expansion	0.537524896447347	0.0652238400676392	0.397251263485013	Expansion	0.468778873179015	0.0817367033540932	0.449484423466892	Expansion	0.435338053514644	0.0917073504431097	0.472954596042246	Expansion	0.389816596206915	0.103259272727809	0.506924131065276	Expansion	0.33651776372024	0.116189345071918	0.547292891207843	Expansion	0.398149976529206	0.108319677235194	0.4935303462356	Expansion	0.293754813881144	0.129555089119638	0.576690096999218
290	Expansion	0.591264538021441	0.0468898294924138	0.361845632486145	Expansion	0.537332022290011	0.0636239284241216	0.399044049285868	Expansion	0.488431358743257	0.0769727831383262	0.434595858118416	Expansion	0.434730787137124	0.0902583164304318	0.475010896432444	Expansion	0.409478357713158	0.098572213241736	0.491949429045106	Expansion	0.366526822641821	0.109618719448386	0.523854457909793	Expansion	0.353546287539861	0.115420651291381	0.531033061168758	Expansion	0.360082606048549	0.117431523706207	0.522485870245243
300	Expansion	0.527374654948169	0.0532395038683063	0.419385841183524	Expansion	0.497843563798287	0.0677025292946078	0.434453906907105	Expansion	0.428271963745788	0.0846170507417518	0.48711098551246	Expansion	0.444405664113852	0.0871899647167429	0.468404371169405	Expansion	0.36057023271572	0.104927427204755	0.534502340079525	Expansion	0.394062760163623	0.10305139507847	0.502885844757907	Expansion	0.338901608128541	0.115883628338631	0.545214763532827	Expansion	0.383421700190268	0.11097694248339	0.505601357326342
310	Expansion	0.554126768971042	0.0488932533395732	0.396979977689385	Expansion	0.472112413091211	0.0686421212548224	0.459245465653966	Expansion	0.478591461353631	0.074274508635884	0.447134030010485	Expansion	0.409151532352892	0.0894916428249955	0.501356824822113	Expansion	0.411653395004511	0.093373657172419	0.49497294782307	Expansion	0.389819496991115	0.100493389470096	0.509687113538789	Expansion	0.324063877768574	0.114754836507447	0.561181285723979	Expansion	0.386218534545483	0.106786324330148	0.506995141124369
320	Expansion	0.541721300949656	0.0500239158020843	0.40825478324826	Expansion	0.50299583428692	0.0647316896793165	0.432272476033764	Expansion	0.467790500926611	0.0759580463097195	0.45625145276367	Expansion	0.40133659646956	0.0909042380780511	0.507759165452389	Expansion	0.343531066237527	0.104478159802917	0.551990773959555	Expansion	0.345622997794134	0.108110382982314	0.546266619223553	Expansion	0.325582906999918	0.114644033542305	0.559773059457777	Expansion	0.32746685877085	0.117196283985968	0.555336857243182
330	Expansion	0.5518706778032	0.0475663776598398	0.40056294453696	Expansion	0.465216090190222	0.0676164391673358	0.467167470642442	Expansion	0.418465819191115	0.0800838766281336	0.501450304180751	Expansion	0.400332737257487	0.0873824507587831	0.51228481198373	Expansion	0.37306380688867	0.0951546556267891	0.531781537484541	Expansion	0.310457784546732	0.108146117376676	0.581396098076591	Expansion	0.268051122612859	0.117958500704049	0.613990376683092	Expansion	0.284628375014776	0.117909365011076	0.597462259974147
340	Expansion	0.530137417065387	0.0493271661220224	0.420535416812591	Expansion	0.484340823576995	0.0643110232035774	0.451348153219427	Expansion	0.444289122355747	0.0760822516900866	0.479628625954166	Expansion	0.400188567732316	0.0876510768261751	0.512160355441509	Expansion	0.440378856616563	0.0858484635107162	0.47377267987272	Expansion	0.330335998764759	0.106750027738011	0.562913973497229	Expansion	0.296015895440674	0.115813431144591	0.588170673414735	Expansion	0.311247799477705	0.11623497720787	0.572517223314426
350	Expansion	0.546558221654525	0.0475982102622614	0.405843568083214	Expansion	0.496729282404232	0.0629563098335945	0.440314407762173	Expansion	0.394641862683013	0.0826127434828763	0.522745393834111	Expansion	0.409532569114193	0.0855367426226812	0.504930688263126	Expansion	0.329397858628066	0.101512336959393	0.569089804412542	Expansion	0.363939580359308	0.099529741548844	0.536530678091848	Expansion	0.304369082521545	0.111880128907869	0.583750788570586	Expansion	0.285195326057434	0.117714323903312	0.597090350039253
360	Expansion	0.517179565984867	0.0494799494367279	0.433340484578405	Expansion	0.456776476298325	0.0663651377024231	0.476858385999252	Expansion	0.421295848900358	0.0771510548467826	0.501553096252859	Expansion	0.402128999166422	0.0844988200463221	0.513372180787256	Expansion	0.361105162077987	0.0945168978293016	0.544377940092712	Expansion	0.357635469236355	0.09847993964782	0.543884591115825	Expansion	0.319698706830437	0.107289583544482	0.573011709625081	Expansion	0.320405741382565	0.109734040711693	0.569860217905742
370	Expansion	0.520868236533136	0.0485467248703779	0.430585038596486	Expansion	0.438403422456366	0.0676405317221881	0.493956045821446	Expansion	0.423584181248096	0.0756630318430053	0.500752786908899	Expansion	0.427578613568617	0.0795674290958336	0.49285395733555	Expansion	0.409819677715729	0.0856775285800799	0.504502793704191	Expansion	0.316399048604966	0.102651149829788	0.580949801565246	Expansion	0.259040533749559	0.114404632182048	0.626554834068393	Expansion	0.244970059318505	0.119211216983382	0.635818723698113
380	Expansion	0.5184215560603	0.0477157624237891	0.433862681515911	Expansion	0.449625011829263	0.0655372047960308	0.484837783374706	Expansion	0.421595883100762	0.0756322276177778	0.50277188928146	Expansion	0.367772515350648	0.0878350830681563	0.544392401581196	Expansion	0.340460828743512	0.0956736608889314	0.563865510367557	Expansion	0.37986673215075	0.0931314810412047	0.527001786808045	Expansion	0.349147124898738	0.100535640496972	0.55031723460429	Expansion	0.320861064185521	0.107431409612965	0.571707526201515
390	Expansion	0.535209259189964	0.0452744511332073	0.419516289676829	Expansion	0.457048643248303	0.0633175418021437	0.479633814949553	Expansion	0.408237575337545	0.0755361033273039	0.516226321335151	Expansion	0.420166015415552	0.0785910471097366	0.501242937474711	Expansion	0.309765317212396	0.0978013451525738	0.59243333763503	Expansion	0.344239180631613	0.0962801299517761	0.559480689416611	Expansion	0.267292224261782	0.110472004694467	0.622235771043751	Expansion	0.232341268406015	0.118373261400303	0.649285470193682
400	Expansion	0.508959966278657	0.0476345092061895	0.443405524515153	Expansion	0.463418636123269	0.0618767216070594	0.474704642269671	Expansion	0.416991659620566	0.0733917642080755	0.509616576171359	Expansion	0.30129007844995	0.0931238193448909	0.605586102205159	Expansion	0.365215421178141	0.0882748674753344	0.546509711346524	Expansion	0.329645318654917	0.0965393670291301	0.573815314315953	Expansion	0.272369100303153	0.107735890864325	0.619895008832522	Expansion	0.264808821562865	0.111332373336565	0.62385880510057
410	Expansion	0.464421521989448	0.0509195315486175	0.484658946461934	Expansion	0.45404472049874	0.0615546130195007	0.48440066648176	Expansion	0.416710380084933	0.0718695649556803	0.511420054959386	Expansion	0.395072755484377	0.0791120702836894	0.525815174231933	Expansion	0.342759136108078	0.0898943669181321	0.56734649697379	Expansion	0.299630165599373	0.0993131270835356	0.601056707317091	Expansion	0.341882827885512	0.0961699805200873	0.561947191594401	Expansion	0.22219193813993	0.116613376221481	0.661194685638589
420	Expansion	0.524203492769178	0.0454720787810556	0.430324428449767	Expansion	0.482980736362556	0.0587577876550136	0.45826147598243	Expansion	0.36340422676204	0.0788340676734819	0.557761705564478	Expansion	0.405994965524718	0.077800403880032	0.51620463059525	Expansion	0.355953408787903	0.0879480162262221	0.556098574985875	Expansion	0.340789191442407	0.0931007802975562	0.566110028260037	Expansion	0.25220017846238	0.108190759998782	0.639609061538838	Expansion	0.189397492770471	0.119746804841464	0.690855702388064
430	Expansion	0.507616496373813	0.046334700853724	0.446048802772463	Expansion	0.457635650677188	0.0606906936634505	0.481673655659361	Expansion	0.45006260427048	0.0670967291477914	0.482840666581728	Expansion	0.398765696027248	0.0776903712252779	0.523543932747474	Expansion	0.310354193775629	0.0929805307344717	0.5966652754899	Expansion	0.250341536162094	0.104545506564594	0.645112957273313	Expansion	0.295546851303367	0.100890632279058	0.603562516417576	Expansion	0.280426341813551	0.105359611862703	0.614214046323746
440	Expansion	0.481717489976835	0.0480840628925216	0.470198447130644	Expansion	0.431111176081606	0.0630739699812061	0.505814853937188	Expansion	0.426155867187533	0.0696698286501772	0.50417430416229	Expansion	0.383433971730817	0.079584251640296	0.536981776628887	Expansion	0.326722937183053	0.0908189075526279	0.582458155264319	Expansion	0.228412585977511	0.107856938089275	0.663730475933214	Expansion	0.339838730122003	0.0949681982284286	0.565193071649569	Expansion	0.253534236175137	0.110086788543389	0.636378975281474
450	Expansion	0.527153022231408	0.0432479031427667	0.429599074625825	Expansion	0.427435449001174	0.0622904973348724	0.510274053663954	Expansion	0.413045732794408	0.0696874098108429	0.517266857394749	Expansion	0.366858201755184	0.0796504275618568	0.553491370682959	Expansion	0.331662788235712	0.0878224874099082	0.58051472435438	Expansion	0.352245262449039	0.0883678944851388	0.559386843065822	Expansion	0.315368838113553	0.0964508541308791	0.588180307755568	Expansion	0.219584211905143	0.113023463953178	0.667392324141679
460	Expansion	0.488131870807473	0.0459840015904996	0.465884127602028	Expansion	0.475383735301437	0.0563651600626357	0.468251104635927	Expansion	0.377506318316322	0.0734298228559488	0.549063858827729	Expansion	0.377692198339225	0.0783456821097786	0.543962119550997	Expansion	0.351653777055036	0.0856260593155361	0.562720163629428	Expansion	0.374466170232556	0.0859472015239834	0.539586628243461	Expansion	0.342446347395959	0.0933403554694953	0.564213297134546	Expansion	0.292110821068389	0.103305349681158	0.604583829250453
470	Expansion	0.502596625490439	0.0438752292311705	0.453528145278391	Expansion	0.389092613247356	0.0638042602607062	0.547103126491938	Expansion	0.432782210886953	0.064490190375058	0.502727598737989	Expansion	0.379619451616113	0.0750072592711495	0.545373289112737	Expansion	0.335692375394569	0.0841842231165243	0.580123401488906	Expansion	0.276028393641185	0.0953108620534198	0.628660744305395	Expansion	0.272170426768805	0.0987097776369818	0.629119795594214	Expansion	0.24058074982287	0.105513341815133	0.653905908361997
480	Expansion	0.468923093823378	0.0463700095699175	0.484706896606705	Expansion	0.40729965824422	0.0615232812396025	0.531177060516177	Expansion	0.375790650023084	0.070890798585746	0.55331855139117	Expansion	0.347316722179037	0.0788385691624708	0.573844708658492	Expansion	0.393847206172924	0.0765490498307263	0.52960374399635	Expansion	0.339043254926524	0.0863650816559926	0.574591663417483	Expansion	0.299874610278713	0.0940121462698782	0.606113243451409	Expansion	0.245207714426976	0.103692720864553	0.65109956470847
490	Expansion	0.446761590097009	0.0479352451339252	0.505303164769066	Expansion	0.430683170218384	0.0580354691090409	0.511281360672575	Expansion	0.356952450128194	0.0714826064514428	0.571564943420364	Expansion	0.404988499315893	0.0702260585620704	0.524785442122036	Expansion	0.30393542541272	0.0856716632659816	0.610392911321298	Expansion	0.287757265274084	0.0906689123667688	0.621573822359147	Expansion	0.355537769967545	0.0844541282605867	0.560008101771868	Expansion	0.330009856342543	0.0901319082087226	0.579858235448734
500	Expansion	0.480737591970762	0.0444445705447478	0.474817837484491	Expansion	0.42771042316329	0.0583266813497143	0.513962895486996	Expansion	0.397701459339037	0.0669211415841115	0.535377399076852	Expansion	0.357802709647159	0.075816842314243	0.566380448038598	Expansion	0.387296338143821	0.0757010771546979	0.537002584701482	Expansion	0.351621020390657	0.0830337717010074	0.565345207908336	Expansion	0.202783695251854	0.105029583418111	0.692186721330035	Expansion	0.296125458874783	0.0951671744703423	0.608707366654874
510	Expansion	0.46741051231166	0.0454766035961924	0.487112884092148	Expansion	0.424767838108963	0.0586219372950956	0.516610224595941	Expansion	0.343592678963582	0.0735646915509212	0.582842629485497	Expansion	0.351787218767094	0.0774763214815715	0.570736459751334	Expansion	0.290293822955975	0.0888875817527612	0.620818595291264	Expansion	0.297755389255946	0.0910554044183023	0.611189206325751	Expansion	0.276235737422752	0.0966098272024938	0.627154435374754	Expansion	0.270925183462003	0.0998629377424136	0.629211878795583
520	Expansion	0.451221570827503	0.0458193096747556	0.502959119497742	Expansion	0.409744566253135	0.0584929102779074	0.531762523468957	Expansion	0.349958852156546	0.0703395857765206	0.579701562066933	Expansion	0.296089523569406	0.0805251771232391	0.623385299307355	Expansion	0.280116789214532	0.0858330981914659	0.634050112594002	Expansion	0.321161217980503	0.0836512564463577	0.59518752557314	Expansion	0.273808516381282	0.0919725606222239	0.634218922996494	Expansion	0.221006532807903	0.100826450857124	0.678167016334973
530	Expansion	0.447833108905361	0.0464266276030493	0.50574026349159	Expansion	0.4485287050444	0.0552166916005479	0.496254603355052	Expansion	0.379196846958999	0.0679955400438229	0.552807612997179	Expansion	0.395508092636222	0.0703191051881094	0.534172802175669	Expansion	0.307344200186427	0.0842709232206107	0.608384876592962	Expansion	0.317153461569949	0.0862984086757644	0.596548129754287	Expansion	0.213116902774262	0.102555605748784	0.684327491476954	Expansion	0.243599467357412	0.101200859429174	0.655199673213414
540	Expansion	0.463342494003739	0.0444267855125998	0.492230720483662	Expansion	0.39517595979482	0.0591653752525173	0.545658664952663	Expansion	0.312485728594073	0.073425754240377	0.614088517165549	Expansion	0.321116574233237	0.0768611195494315	0.602022306217331	Expansion	0.260004398327176	0.0875626695268438	0.65243293214598	Expansion	0.350949815878347	0.0794244978794774	0.569625686242176	Expansion	0.312391877666274	0.086439555348296	0.60116856698543	Expansion	0.23991986180976	0.0977723461500364	0.662307792040204
550	Expansion	0.445776364089543	0.0457122349452114	0.508511400965245	Expansion	0.400596660429662	0.0586877325399512	0.540715607030387	Expansion	0.3978817577865	0.064458196669338	0.537660045544162	Expansion	0.285251547885019	0.081252116707132	0.633496335407848	Expansion	0.320205860668269	0.0807812725785476	0.599012866753184	Expansion	0.307720891273628	0.0851743518614216	0.60710475686495	Expansion	0.258949071048493	0.0937028558119862	0.647348073139521	Expansion	0.202212189698647	0.103195214338781	0.694592595962573
560	Expansion	0.445088003304871	0.0448287130137311	0.510083283681398	Expansion	0.424720418517479	0.0552173111420216	0.520062270340499	Expansion	0.359510282867962	0.0669590012244488	0.573530715907589	Expansion	0.40249219612742	0.0662885944491788	0.531219209423401	Expansion	0.28572296312571	0.0829668125652313	0.631310224309059	Expansion	0.338951342328888	0.0796143284888655	0.581434329182247	Expansion	0.272827628116598	0.0903904400680837	0.636781931815318	Expansion	0.239679228152938	0.0970904660730363	0.663230305774026
570	Expansion	0.477662968713298	0.0424766297245464	0.479860401562155	Expansion	0.412318814747602	0.0568417510331294	0.530839434219268	Expansion	0.384442065430342	0.0651167062533995	0.550441228316258	Expansion	0.317470126402824	0.0763499780633869	0.606179895533789	Expansion	0.273305937130069	0.0847243909441537	0.641969671925777	Expansion	0.279521312001485	0.0867499640775006	0.633728723921014	Expansion	0.259185351518529	0.0916677871822315	0.64914686129924	Expansion	0.249838793156987	0.0950298299410847	0.655131376901928
580	Expansion	0.458798344908738	0.0429657011476283	0.498235953943633	Expansion	0.36525187530746	0.059659423710198	0.575088700982341	Expansion	0.371541074185722	0.0643413705998808	0.564117555214398	Expansion	0.321361324118717	0.0734969402912719	0.605141735590011	Expansion	0.311449434857173	0.0778439260441962	0.610706639098631	Expansion	0.296026926775707	0.0822415116119358	0.621731561612357	Expansion	0.196257618912165	0.0965442733536612	0.707198107734174	Expansion	0.223674368852515	0.0954709198922764	0.680854711255209
590	Expansion	0.45035551288666	0.0436151051022938	0.506029382011046	Expansion	0.382301904186771	0.057906204129196	0.559791891684033	Expansion	0.331705597755719	0.0681085212623803	0.600185880981901	Expansion	0.312069162028462	0.0740902858494899	0.613840552122048	Expansion	0.353830340911571	0.0726768221478418	0.573492836940588	Expansion	0.32335139936687	0.0789318109368825	0.597716789696248	Expansion	0.280881395238778	0.0864909982995008	0.632627606461722	Expansion	0.210034418787075	0.0973978612601202	0.692567719952805
600	Expansion	0.468359165439996	0.041427508932883	0.490213325627121	Expansion	0.318740089757931	0.0630391838475753	0.618220726394493	Expansion	0.339664518950238	0.0668419053823642	0.593493575667397	Expansion	0.333807280167158	0.0715282450475625	0.59466447478528	Expansion	0.327228313925361	0.0753791472450128	0.597392538829626	Expansion	0.293980659741383	0.0819447310414217	0.624074609217195	Expansion	0.273193456634242	0.0867735236170561	0.640033019748701	Expansion	0.166657747033692	0.10176622340569	0.731576029560618
610	Expansion	0.461987015182457	0.0417932811889351	0.496219703628608	Expansion	0.390916436182194	0.0558809404097514	0.553202623408055	Expansion	0.316241911392347	0.0683732882473742	0.61538480036028	Expansion	0.25296250725219	0.0791577220456939	0.667879770702116	Expansion	0.265343369205599	0.081329095590177	0.653327535204225	Expansion	0.305560631665856	0.0797432898504328	0.614696078483712	Expansion	0.27438999983336	0.0857812935792827	0.639828706587357	Expansion	0.197236871873144	0.0970905126202943	0.705672615506562
620	Expansion	0.445048324713983	0.0427093318044977	0.512242343481519	Expansion	0.356126138192664	0.0587699583976585	0.585103903409677	Expansion	0.378957536361352	0.061785433701985	0.559257029936663	Expansion	0.301012957043793	0.0737520823448079	0.625234960611399	Expansion	0.312427526930215	0.0759136954866665	0.611658777583118	Expansion	0.27565393628505	0.0829125030971639	0.641433560617786	Expansion	0.239873560912925	0.0896238950433569	0.670502544043719	Expansion	0.228517262097678	0.0932786403589169	0.678204097543405
630	Expansion	0.467644881742094	0.0403434695610294	0.492011648696876	Expansion	0.375119504531375	0.0558289579392791	0.569051537529345	Expansion	0.346681723625741	0.063696607376091	0.589621668998168	Expansion	0.294274471864189	0.0728781196353346	0.632847408500476	Expansion	0.208627585587179	0.0851120709688462	0.706260343443975	Expansion	0.240257980543975	0.0842535628183654	0.675488456637659	Expansion	0.262859426991613	0.0838849892443184	0.653255583764068	Expansion	0.138200259062005	0.100267258134144	0.76153248280385
640	Expansion	0.447799910912727	0.0422775955823728	0.5099224935049	Expansion	0.389938980530324	0.0555052266078986	0.554555792861778	Expansion	0.337591628123906	0.0656296993052357	0.596778672570858	Expansion	0.294100413518853	0.0737758354163416	0.632123751064805	Expansion	0.224173883829234	0.0845269542859815	0.691299161884785	Expansion	0.302564724747409	0.0785155641475097	0.618919711105082	Expansion	0.2209231805555	0.0902031158559053	0.688873703588595	Expansion	0.177075553093243	0.0973710111629223	0.725553435743835
650	Expansion	0.494364832782694	0.0382243547528349	0.467410812464472	Expansion	0.409669321284426	0.0530820447728103	0.537248633942763	Expansion	0.376943376299583	0.0611408619512931	0.561915761749123	Expansion	0.324529968881952	0.0704835009627819	0.604986530155266	Expansion	0.300119677305508	0.0762261832169694	0.623654139477523	Expansion	0.281573178875282	0.0808277248068544	0.637599096317864	Expansion	0.226692947565781	0.0893647074735381	0.683942344960682	Expansion	0.210285372887707	0.0934212692816825	0.69629335783061
660	Expansion	0.484133772585733	0.0384222107279389	0.477444016686328	Expansion	0.370411390777338	0.0554141329927962	0.574174476229866	Expansion	0.331186539422998	0.0640341712309692	0.604779289346033	Expansion	0.304435311337368	0.0705389280969694	0.625025760565662	Expansion	0.242688487814107	0.0801232070217348	0.677188305164158	Expansion	0.225844340295689	0.0848443858930218	0.689311273811289	Expansion	0.244909450430877	0.0852004585551091	0.669890091014014	Expansion	0.26356803411372	0.0852070264553723	0.651224939430908
670	Expansion	0.45032050645526	0.0408333194351951	0.508846174109545	Expansion	0.402925474432051	0.0526718530478501	0.544402672520099	Expansion	0.314970318959614	0.0659291408884197	0.619100540151966	Expansion	0.350027878991585	0.0663652350345336	0.583606885973882	Expansion	0.311449761369507	0.0734014362072058	0.615148802423288	Expansion	0.209581856405388	0.0872018172989738	0.703216326295639	Expansion	0.216679687848118	0.0887920590821323	0.69452825306975	Expansion	0.207371416801325	0.0919694331589816	0.700659150039694
680	Expansion	0.458885380681744	0.0400610309921304	0.501053588326126	Expansion	0.414997649075296	0.0509633343424641	0.534039016582241	Expansion	0.313366817050488	0.0649873577957974	0.621645825153715	Expansion	0.317487363311931	0.0684778037233417	0.614034832964728	Expansion	0.271464837486148	0.0764735016974795	0.652061660816372	Expansion	0.335761776214897	0.0722483817921989	0.591989841992904	Expansion	0.203192027699196	0.0892706137478975	0.707537358552907	Expansion	0.20051260591556	0.0918481884991091	0.707639205585331
690	Expansion	0.41803340222554	0.0429678440383404	0.538998753736119	Expansion	0.378297912303438	0.0550518657021562	0.566650221994405	Expansion	0.299602690362271	0.0680220767538403	0.632375232883889	Expansion	0.327913574062711	0.0692229259252303	0.602863500012059	Expansion	0.311608440321299	0.0741097670537096	0.614281792624991	Expansion	0.299137180321261	0.0780383551849632	0.622824464493776	Expansion	0.233956182947529	0.0877163496598545	0.678327467392617	Expansion	0.257789599888923	0.0870597662030993	0.655150633907977
700	Expansion	0.417289266766955	0.0419483402216901	0.540762393011354	Expansion	0.368223643819376	0.0538280493821364	0.577948306798488	Expansion	0.33775329307112	0.0616731597059594	0.60057354722292	Expansion	0.336687222393018	0.0655906897964326	0.597722087810549	Expansion	0.269040718367825	0.0757496288924824	0.655209652739692	Expansion	0.303146749355183	0.0749677041413857	0.621885546503431	Expansion	0.278533198016853	0.0800152335306406	0.641451568452506	Expansion	0.249332926990113	0.0855147173320112	0.665152355677876
710	Expansion	0.418917936430502	0.0421226472804333	0.538959416289065	Expansion	0.376661404873796	0.0533065629070946	0.570032032219109	Expansion	0.326027375796376	0.0626358372741001	0.611336786929524	Expansion	0.280159550634111	0.0709446798378197	0.64889576952807	Expansion	0.267375438460265	0.0754449292403975	0.657179632299338	Expansion	0.267066869111093	0.078039235191889	0.654893895697018	Expansion	0.240139447156114	0.083162414431824	0.676698138412062	Expansion	0.183670219700253	0.0916136141165223	0.724716166183225
720	Expansion	0.429797600308656	0.0406218976644267	0.529580502026917	Expansion	0.366353695587965	0.0534735822869758	0.58017272212506	Expansion	0.292151207164786	0.0653049274758587	0.642543865359355	Expansion	0.282342435484719	0.070194861903109	0.647462702612172	Expansion	0.290558441683402	0.0725331474868615	0.636908410829736	Expansion	0.256518997957049	0.0786841012846708	0.66479690075828	Expansion	0.172656873978425	0.0899891416324116	0.737353984389163	Expansion	0.19809346327403	0.0891609655389071	0.712745571187062
730	Expansion	0.425965891791082	0.0407283618006546	0.533305746408263	Expansion	0.389041404048641	0.0515658410164659	0.559392754934893	Expansion	0.363219908026685	0.0591558531187282	0.577624238854587	Expansion	0.265345709941223	0.072408856054498	0.662245434004279	Expansion	0.251658552434167	0.0769837484016605	0.671357699164173	Expansion	0.263271725162799	0.0784330975574211	0.65829517727978	Expansion	0.233221224343731	0.0839797397466259	0.682799035909643	Expansion	0.23238911775609	0.086240030510836	0.681370851733074
740	Expansion	0.412652605801468	0.0411263407132947	0.546221053485237	Expansion	0.36468761110001	0.0527445034971884	0.582567885402802	Expansion	0.381055190056219	0.0559994157984903	0.562945394145291	Expansion	0.292233449051244	0.0678212277101966	0.63994532323856	Expansion	0.233970850884005	0.0765424490787393	0.689486700037256	Expansion	0.255749008655633	0.0768296489006111	0.667421342443756	Expansion	0.208780081714275	0.0839914737944096	0.707228444491316	Expansion	0.159805062945855	0.0913755488383848	0.748819388215761
750	Expansion	0.414287530521159	0.0407315460417797	0.544980923437062	Expansion	0.373205268894308	0.0517928430561449	0.575001888049548	Expansion	0.33783897557293	0.0600956848374568	0.602065339589614	Expansion	0.298918450278855	0.0677482200379131	0.633333329683231	Expansion	0.258592090847815	0.0751190777216416	0.666288831430543	Expansion	0.221577623411325	0.0817035923503426	0.696718784238333	Expansion	0.20473314526358	0.0858678058670223	0.709399048869398	Expansion	0.249185176452765	0.0831437495546472	0.667671073992587
760	Expansion	0.445143979217915	0.0388002948618844	0.516055725920201	Expansion	0.33106207937948	0.0556585589354055	0.613279361685115	Expansion	0.294730529959967	0.0640171296735102	0.641252340366523	Expansion	0.317076475734675	0.0655931199490389	0.617330404316286	Expansion	0.242114595841085	0.0758542029030723	0.682031201255843	Expansion	0.274936959050535	0.0749761973477742	0.650086843601691	Expansion	0.187017164289932	0.0863874044850073	0.726595431225061	Expansion	0.221473605540215	0.0846913893205046	0.693835005139281
770	Expansion	0.401605449916487	0.0412153348259101	0.557179215257603	Expansion	0.353017915790032	0.0531153536035143	0.593866730606454	Expansion	0.330925678305064	0.0602196546609042	0.608854667034032	Expansion	0.285153508255948	0.0682079842937495	0.646638507450302	Expansion	0.261067657577787	0.0736904077142454	0.665241934707967	Expansion	0.24894963015263	0.0775800957473306	0.67347027410004	Expansion	0.262531965813945	0.078502014493987	0.658966019692067	Expansion	0.176248414367969	0.0900330641792335	0.733718521452797
780	Expansion	0.394796652911031	0.0416192354083198	0.56358411168065	Expansion	0.33054112897604	0.0546086341137045	0.614850236910256	Expansion	0.288031770954448	0.0630557533747943	0.648912475670758	Expansion	0.301574585093045	0.0652841972453073	0.633141217661648	Expansion	0.265151988716637	0.0715724266661233	0.66327558461724	Expansion	0.254159432473332	0.0750702879681168	0.670770279558551	Expansion	0.246897099766736	0.0779185023814257	0.675184397851839	Expansion	0.193094396174922	0.085506299734728	0.721399304090349
790	Expansion	0.414076716428784	0.0395279257516831	0.546395357819533	Expansion	0.345734541333403	0.0519789211894035	0.602286537477194	Expansion	0.302401649157503	0.0603731380649179	0.637225212777579	Expansion	0.276965768101374	0.0661234456773901	0.656910786221236	Expansion	0.269849794550874	0.0697069518141956	0.66044325363493	Expansion	0.202119864945922	0.0787718740098766	0.719108261044202	Expansion	0.212493490262346	0.0799285581927365	0.707577951544917	Expansion	0.215314059910227	0.0814899646840965	0.703195975405677
800	Expansion	0.414579219366391	0.039315402912076	0.546105377721533	Expansion	0.335566264956307	0.053134122456462	0.611299612587231	Expansion	0.313634145274735	0.0600336766075266	0.626332178117738	Expansion	0.307513916460103	0.0642503818589856	0.628235701680912	Expansion	0.245211420553523	0.0728885910239636	0.681899988422514	Expansion	0.268914014012021	0.0727543251896236	0.658331660798356	Expansion	0.265632967187366	0.0750121985627205	0.659354834249914	Expansion	0.202784714183879	0.0833220625582266	0.713893223257894
