## Supplemental Table 3 for "Inference of population demographic history captures differing evolutionary signals based on the number of individuals in the dataset"

Sample size	SNM singleton proportion	MSPrime singleton proportion	MSPrime singleton ratio	MSPrime singleton difference	Dadi singleton proportion	Dadi singleton ratio	Dadi singleton difference
10	0.391531371310955	0.29303297118251	0.748427821253135	-0.098498400128445	0.293112945664549	0.748632081978835	-0.0984184256464063
20	0.296467376489668	0.221413090833991	0.746837960573066	-0.0750542856556772	0.211557025605368	0.713592935959147	-0.0849103508843002
30	0.261041790202106	0.208714778072631	0.79954545941107	-0.052327012129475	0.200664887515376	0.768707904431757	-0.0603769026867309
40	0.241087113656726	0.211151950728767	0.875832588171502	-0.0299351629279587	0.204357463595493	0.847649882633169	-0.0367296500612328
50	0.227787522561581	0.214491270141967	0.941628706128893	-0.0132962524196135	0.212680531786891	0.933679463190939	-0.0151069907746902
60	0.2180648095955	0.229496948063617	1.05242541650495	0.0114321384681164	0.2225961304373	1.02077969778895	0.00453132084180022
70	0.2105285609656	0.238815108420607	1.13435966752098	0.0282865474550079	0.232929398573344	1.10640284389444	0.0224008376077445
80	0.204446538347553	0.25247371842912	1.23491314878574	0.0480271800815673	0.243168141489093	1.18939720601048	0.0387216031415401
90	0.199391269109438	0.266419084416005	1.33616223822608	0.0670278153065678	0.253077819846611	1.26925226453977	0.0536865507371738
100	0.195093960709542	0.275667580457514	1.41299904648474	0.0805736197479721	0.262553052384984	1.34577744708293	0.0674590916754421
110	0.191375830397429	0.292231201990291	1.52700161448505	0.100855371592862	0.271552715723503	1.41894990166507	0.080176885326074
120	0.188112610982611	0.290027636860064	1.54177668017629	0.101915025877452	0.280068938149579	1.48883658935268	0.0919563271669677
130	0.185214810114952	0.306134825847628	1.65286364334271	0.120920015732676	0.288111293509903	1.55555213609046	0.102896483394951
140	0.182616071068816	0.318048778703048	1.74162535006679	0.135432707634232	0.295698355278444	1.61923511741207	0.113082284209628
150	0.180265975026968	0.328136334401922	1.8202899041421	0.147870359374954	0.302853033345158	1.68003436754968	0.12258705831819
160	0.178125409645343	0.331922333994514	1.86341934401941	0.153796924349171	0.309599947822962	1.73810097301329	0.131474538177619
170	0.176163487035142	0.344124291081092	1.953437099099	0.16796080404595	0.315963940528061	1.79358359581648	0.139800453492919
180	0.174355432827781	0.345698211927707	1.9827211938338	0.171342779099926	0.321969239806177	1.84662579527534	0.147613806978396
190	0.172681103746065	0.3610101474378	2.09061755806635	0.188329043691735	0.327639008205072	1.89736457028257	0.154957904459007
200	0.171123923502966	0.358812947990647	2.09680178344221	0.187689024487681	0.332995117343768	1.94592965452897	0.161871193840803
210	0.169670104064315	0.364689543057219	2.14940366229151	0.195019438992904	0.338058058224196	1.99244327743238	0.168387954159881
220	0.16830806585725	0.376640787250785	2.23780592648621	0.208332721393535	0.342846931852546	2.03702021116048	0.174538865995297
230	0.167027999396307	0.376806801201206	2.25594991596084	0.209778801804899	0.347379486570216	2.07976798995233	0.180351487173909
240	0.165821529200418	0.385072548105003	2.32221081280459	0.219251018904585	0.351672181419295	2.12078722898672	0.185850652218877
250	0.164681452874637	0.392414139413369	2.38286784919302	0.227732686538732	0.355740262779877	2.16017199611836	0.19105880990524
260	0.163601536214286	0.39521067640646	2.41569049748293	0.231609140192174	0.359597846400266	2.19801020651337	0.19599631018598
270	0.162576350614811	0.392124678199168	2.41194169211131	0.229548327584357	0.363258000032111	2.23438402115922	0.2006816494173
280	0.161601142808313	0.410871447502178	2.54250335339239	0.249270304693865	0.366732823806993	2.26937023732563	0.205131680998681
290	0.160671729575291	0.413163157442734	2.57147388986764	0.252491427867444	0.370033526731981	2.30304066378138	0.20936179715669
300	0.159784411946751	0.409790185907426	2.56464432865948	0.250005773960674	0.373170498457796	2.3354624766661	0.213386086511045
310	0.158935904758159	0.416677471999583	2.62166986517999	0.257741567241424	0.376153375961973	2.36669855395065	0.217217471203814
320	0.158123278402088	0.412784238971392	2.61052163313824	0.254660960569304	0.378991105102691	2.39680778777532	0.220867826700602
330	0.157343910350868	0.421658963896657	2.67985562934327	0.264315053545789	0.38169199717595	2.42584537478952	0.224348086825082
340	0.156595444563726	0.434054763680037	2.77182241724407	0.277459319116311	0.384263780720803	2.45386308517058	0.227668336157077
350	0.15587575730128	0.432711694087332	2.77600379673522	0.276835936786051	0.386713648871883	2.48090951131313	0.230837891570603
360	0.155182928181768	0.43528327392705	2.80496881343285	0.280100345745282	0.389048302585895	2.50703029736748	0.233865374404127
370	0.154515215551229	0.436965852731233	2.82797943990415	0.282450637180004	0.391273990069371	2.53226835087737	0.236758774518142
380	0.153871035425483	0.43184486894601	2.80653774605386	0.277973833520527	0.393396542730309	2.55666403779302	0.239525507304826
390	0.15324894340499	0.442939643110915	2.8903275498635	0.289690699705925	0.395421407957772	2.58025536210578	0.242172464552782
400	0.152647619077346	0.440659808879748	2.88677813347661	0.288012189802403	0.397353679016612	2.60307813130891	0.244706059939267
410	0.152065852510971	0.450694013176616	2.96380815110414	0.298628160665645	0.399198122319934	2.62516610881548	0.247132269808963
420	0.151502532516495	0.450082124505466	2.97078944509698	0.298579591988971	0.400959202328111	2.64655115441358	0.249456669811616
430	0.150956636405922	0.445604385531645	2.95187012734846	0.294647749125723	0.402641104287906	2.6672633537303	0.251684467881984
440	0.150427221029438	0.45430369329734	3.02008964992071	0.303876472267902	0.404247755020179	2.68733113763412	0.253820533990741
450	0.149913414904312	0.452489501674821	3.01833896561985	0.302576086770509	0.405782841936992	2.70678139241907	0.25586942703268
460	0.149414411281448	0.456234296031307	3.05348253972577	0.306819884749858	0.407249830452511	2.72563956153724	0.257835419171062
470	0.148929462019534	0.459446276056701	3.08499251811195	0.310516814037167	0.408651979937079	2.74392973959363	0.259722517917545
480	0.148457872158661	0.456255419113336	3.07329892634944	0.307797546954674	0.409992358353779	2.76167475925836	0.261534486195118
490	0.147998995098759	0.458896180571559	3.10067092188931	0.310897185472801	0.411273855691354	2.77889627167342	0.263274860592595
500	0.147552228305957	0.464229975818899	3.14620782856831	0.316677747512943	0.41249919630973	2.79561482090527	0.264946968003773
510	0.147117009478946	0.457333473573288	3.10863764287389	0.310216464094342	0.413670950295135	2.81184991293841	0.266553940816189
520	0.146692813117555	0.463926992199021	3.16257478699549	0.317234179081466	0.414791543910657	2.82762007964395	0.268098730793102
530	0.146279147445951	0.469489012815026	3.20954162648849	0.323209865369076	0.415863269230799	2.84294293815499	0.269584121784848
540	0.1458755516451	0.476223851811716	3.26458989488737	0.330348300166615	0.416888293020541	2.85783524599644	0.271012741375441
550	0.145481593361419	0.466815436073867	3.20875944020053	0.321333842712448	0.4178686649385	2.87231295233612	0.272387071577081
560	0.145096866456738	0.51213106800144	3.52958048307774	0.367034201544702	0.418806325111263	2.88639124564508	0.273709458654524
570	0.144720988974095	0.470124747695553	3.24849042995211	0.325403758721458	0.419703111140877	2.90008459806755	0.274982122166782
580	0.14435360129425	0.471271778802712	3.26470399475571	0.326918177508462	0.420560764589311	2.91340680674838	0.276207163295061
590	0.143994364462187	0.47086939526725	3.27005433182005	0.326875030805063	0.42138093698496	2.92637103235811	0.277386572522773
600	0.143642958666397	0.478846503948168	3.33358842225092	0.335203545281771	0.422165195395129	2.93898983503664	0.278522236728732
610	0.143299081852367	0.475523265964657	3.31839715801222	0.332224184112289	0.42291502759219	2.95127520794512	0.279615945739822
620	0.142962448458841	0.476158002751876	3.33065086590878	0.333195554293036	0.423631846854624	2.96323860860979	0.280669398395783
630	0.142632788262688	0.4741191036049	3.32405409289	0.331486315342212	0.424316996428631	2.9748909882289	0.281684208165943
640	0.142309845321676	0.454873762205331	3.1963618622249	0.312563916883654	0.424971753676952	2.98624281908499	0.282661908355275
650	0.141993377006488	0.468695659082402	3.30082760874816	0.326702282075914	0.425597333944241	2.99730412021114	0.283603956937753
660	0.141683153110825	0.471674799176179	3.32908174909994	0.329991646065355	0.42619489415316	3.00808448143295	0.284511741042336
670	0.141378955035631	0.481257730102438	3.40402664584095	0.339878775066807	0.426765536163153	3.01859308590587	0.285386581127522
680	0.141080575036515	0.48004445000039	3.40262612252709	0.338963874963875	0.427310309898381	3.0288387312554	0.286229734861866
690	0.140787815531633	0.482560118897848	3.42757018478934	0.341772303366215	0.427830216272235	3.0388298494205	0.287042400740602
700	0.140500488463028	0.481622204909475	3.4279041317085	0.341121716446447	0.428326209919208	3.04857452529014	0.28782572145618
710	0.140218414705563	0.477064618338204	3.40229647682129	0.336846203632641	0.428799201745526	3.05808051421732	0.288580787039962
720	0.13994142352264	0.478559431259031	3.41971247120842	0.338618007736392	0.429250061322825	3.06735525849057	0.289308637800185
730	0.139669352059944	0.478404547819933	3.42526503319503	0.338735195759989	0.429679619121385	3.07640590282807	0.290010267061441
740	0.139402044877555	0.475667123879021	3.41219617184832	0.336265079001466	0.430088668607002	3.08523930896978	0.290686623729447
750	0.13913935351578	0.487447741088155	3.50330606525977	0.348308387572376	0.430477968206227	3.09386206942097	0.291338614690447
760	0.138881136091804	0.48428126298352	3.48701973940793	0.345400126891716	0.43084824314942	3.10228052040572	0.291967107057616
770	0.138627256924194	0.480706037337495	3.46761559020361	0.342078780413301	0.431200187199933	3.11050075408856	0.29257293027574
780	0.138377586184212	0.486846466651235	3.51824656056025	0.348468880467022	0.431534464278853	3.11852863009462	0.29315687809464
790	0.138131999570967	0.485917055909884	3.51777327063333	0.347785056338916	0.431851709994106	3.12636978640301	0.293719710423139
800	0.13789037800726	0.484165290987158	3.51123332885247	0.346274912979897	0.432152533072082	3.13402964962013	0.294262155064822
