## Supplemental Table 4 for "Inference of population demographic history captures differing evolutionary signals based on the number of individuals in the dataset"

Sample size	Tajima's D	One-epoch LL	One-epoch Theta	Lambda Two vs. One	Two-epoch LL	Two-epoch Theta	Two-epoch Nu	Two-epoch Tau	Lambda Three vs. Two	Three-epoch LL	Three-epoch NuB	Three-epoch NuF	Three-epoch TauB	Three-epoch TauF
10	0.46775083833353	-2078.00260765002	26331.8454272692	4069.46404151863	-43.2705868907069	423091.941438858	0.0311165367	0.0897478569	-0.14470011657977	-43.3429369489968	0.09323198	0.07543282	0.08291758	0.083329
20	0.698106773286361	-4000.81755389359	24509.8808481701	7492.91376954802	-254.360669119578	368892.358632384	0.0143108055	0.055686093	121.022757615523	-193.849290311817	0.12735352	0.21479046	0.10932873	0.03560531
30	0.786905897352284	-5017.6750701415	23782.0424752415	8591.89337224269	-721.728384020153	516443.058814882	0.0441506322	0.1282066086	29.7632668436127	-706.846750598346	0.17314914	0.24472068	0.10483755	0.09243103
40	0.818492358290694	-5786.86441261282	23452.2507081029	8737.68102665526	-1418.02389928519	427860.246164387	0.0178242955	0.071068829	107.82332609165	-1364.11223623936	0.16539014	0.32109738	0.10816037	0.08366547
50	0.821451914661835	-6522.70792910915	23319.2486360995	8456.15834690804	-2294.62875565513	715749.884392772	0.0170929868	0.0711417009	586.663372694868	-2001.2970693077	0.13237806	0.45077989	0.10515476	0.05573051
60	0.808482070722097	-7296.1261082807	23299.0216992285	7975.27969687246	-3308.48625984447	375492.271593684	0.0591762886	0.177085371	3550.88697817597	-1533.04277075648	0.04368644	2.09621862	0.0880177	0.00629841
70	0.786133218443979	-8128.75562411384	23349.3338008759	7405.49760006069	-4426.00682408349	343488.919211516	0.0326901438	0.121784278	7445.71220882203	-703.150719672478	0.0207029896	15.0143073	0.0686932706	0.000634753282
80	0.758119454426771	-9023.98814697307	23446.3611236347	6804.3695243846	-5621.80338478078	763402.202501086	0.0353384814	0.132524631	10818.0942228538	-212.756273353877	0.06105108	4.23716218	0.08706651	0.00569295
90	0.726685970875707	-9978.35054494697	23575.5591225053	6203.23367765746	-6876.73370611824	1449441.47651255	0.0171397626	0.0787449384	9133.16154641634	-2310.15293291007	0.04300577	0.24364329	0.08562327	0.00864897
100	0.693252580682918	-10985.9950289709	23727.5193663471	5619.47874645897	-8176.25565574146	1055752.49011509	0.0240039239	0.1043540211	15338.0740523995	-507.218629541704	0.01644379	0.37234517	0.03815821	0.00317105
110	0.658746451049126	-12040.5404079124	23895.8814204496	5062.64683956141	-9509.21698813172	664383.122125577	0.036539379	0.146408427	18438.5962788419	-289.918848710751	0.12463936	5.72026009	0.06893174	0.01347159
120	0.623786810073659	-13135.8252617615	24076.1939700493	6427.19091994788	-9922.22980178757	21341.9074411321	2369.095	0.0109136058	19232.4107580227	-306.024422776232	0.11700294	5.5441288	0.07573514	0.01208038
130	0.588793328030006	-14266.1943928797	24265.2541205183	8234.56551267102	-10148.9116365442	21193.8374875321	29184.7618	0.0116739941	19634.1083700404	-331.857451523979	0.09434304	6.01901265	0.0518602	0.01419398
140	0.554052598137298	-15426.580941528	24460.704579225	10155.368202848	-10348.896840104	21080.2544196782	39807.5855	0.0122771459	19950.9466272732	-373.423526467447	0.12997743	5.09613913	0.08422903	0.01278815
150	0.519760417565653	-16612.4998093168	24660.7778099952	12172.3313295038	-10526.3341445648	20990.0280913886	17391.5458	0.0124636424	20277.5614513366	-387.553418896538	0.09450896	4.60630539	0.05402052	0.01463814
160	0.486049494041493	-17820.0048086086	24864.127868696	14269.2862685365	-10685.3616743404	20892.2659698381	30978.4395	0.0129623501	20564.7784008388	-402.972473920942	0.10591711	6.11996709	0.04562411	0.01638958
170	0.453008061565818	-19045.6335849829	25069.7166015005	16429.42558898	-10830.9207904929	20814.614220618	188727.5404	0.0136526649	20826.5640129899	-417.638783997917	0.11380541	5.22356262	0.07200981	0.01395183
180	0.420692654387446	-20286.3512381802	25276.734675847	18636.7384156169	-10967.9820303718	20739.3236238986	10093.75561	0.0131908689	21068.710528213	-433.626766265276	0.12298052	6.37070613	0.08423085	0.01282189
190	0.389137030225172	-21539.4973752895	25484.5455744719	20888.2301619697	-11095.3822943046	20712.6907999062	112346.812	0.0139262904	21227.0604828001	-481.852052904533	0.13807865	6.74200672	0.09486746	0.01264135
200	0.35835849867977	-22802.7383846948	25692.6451085161	23166.0602424628	-11219.7082634634	20681.0918804569	25801.4388	0.0136725316	21398.5430684452	-520.43672924083	0.1368263	5.57515166	0.10570152	0.01111756
210	0.32836246736923	-24074.0253305023	25900.6316509785	25465.3432142329	-11341.3537233858	20618.6323568722	11261.4162	0.0135300924	21143.1806473822	-769.763399694722	0.16804446	7.04845188	0.12138641	0.01290191
220	0.29914574326551	-25351.5572358811	26108.1839208606	27779.9988973255	-11461.5577872183	20615.162013912	9576.75361	0.0136263798	21335.3943125076	-793.860630964542	0.18180302	7.3057354	0.12579043	0.01248647
230	0.270698951772034	-26633.7492644861	26315.0441786475	30104.858752099	-11581.3198884366	20622.3534159738	20294.0451	0.0137943376	21373.0837528807	-894.778011996274	0.19340887	7.39372176	0.13226614	0.01189231
240	0.24300832240346	-27919.2052298771	26521.0053607389	32432.5870167353	-11702.9117215095	20620.2743718397	18833.95215	0.0137943376	22316.3804320039	-544.721505507521	0.12090794	6.7353189	0.08158427	0.01162483
250	0.216057014491659	-29206.693870765	26725.9011220125	34762.7799627058	-11825.3038894121	20579.9561809165	637.949940795	0.0144786708	22426.9056232257	-611.851077799276	0.13867302	7.85944482	0.08784905	0.01271132
260	0.189826105598569	-30495.1283721812	26929.5980525707	37104.4980285145	-11942.879357924	20514.6859638512	183.9568360825	0.0148699782	21640.8666041422	-1122.44605585284	0.19233868	8.6664815	0.14742285	0.00983877
270	0.164295330321913	-31783.5486729522	27131.9895395131	39456.6566391775	-12055.2203533634	20456.855924579	114.1656847161	0.0152022123	21801.4403544124	-1154.50017615718	0.19233868	8.6664815	0.14742285	0.00983877
280	0.139443633055572	-33071.1061575676	27332.9908862233	41817.4490935955	-12162.3816107698	20480.787818876	85.657458149	0.0155081763	21951.758266725	-1186.50247740733	0.19233868	8.6664815	0.14742285	0.00983877
290	0.115249581110339	-34357.0503880303	27532.5354026368	44184.024719259	-12265.0380284008	20440.2627264567	70.4224829585	0.0157520105	22093.1483225522	-1218.46386712467	0.19233868	8.6664815	0.14742285	0.00983877
300	0.0916916724547721	-35640.7175811882	27730.5712519218	46554.9353699959	-12363.2498961903	20395.2244854337	60.3988864913	0.0160229733	22225.7125149981	-1250.39363869123	0.19233868	8.6664815	0.14742285	0.00983877
310	0.0687485635799277	-36921.5205804563	27927.0588911792	48927.1667351343	-12457.9372128891	20365.518713734	53.486695864	0.0162052278	22351.2750442174	-1282.29969078044	0.19233868	8.6664815	0.14742285	0.00983877
320	0.0463992365499826	-38198.9401100604	28121.9689824979	51300.5623380006	-12548.6589410601	20330.1045075487	48.7333210452	0.0164324576	22468.9404611913	-1314.1887104645	0.19233868	8.6664815	0.14742285	0.00983877
330	0.0246231196660677	-39472.5171307077	28315.2806788205	53672.9126847213	-12636.060788347	20293.1560840186	44.9757480626	0.0166409216	22579.988919692	-1346.06632850098	0.19233868	8.6664815	0.14742285	0.00983877
340	0.00340017266466701	-40741.8461437261	28506.9802106122	56042.469982493	-12720.6111524796	20271.0915445267	42.361316782	0.0167869979	22175.2615541579	-1632.98037540068	0.20753085	6.77667988	0.17554108	0.01167672
350	-0.0172890552072347	-42006.5693132856	28697.0597153209	58409.4752284985	-12801.8316990364	20163.88186062	40.1200234853	0.0169126056	22293.6305488447	-1655.01642461402	0.20753085	6.77667988	0.17554108	0.01167672
360	-0.037463387864577	-43266.3712963206	28885.5162640612	60771.98294009	-12880.3798262756	20142.7148076158	38.6679439754	0.0170669862	22407.1215311606	-1676.81906069533	0.20753085	6.77667988	0.17554108	0.01167672
370	-0.0571410008736923	-44520.9746853238	29072.3510491819	63128.8015587912	-12956.5739059282	20184.803864084	36.6564597894	0.0173068045	22516.3460496754	-1698.40088109054	0.20753085	6.77667988	0.17554108	0.01167672
380	-0.0763394119835816	-45770.1359838176	29257.5687039292	65479.4227239135	-13030.4246218608	20158.7256537128	34.832672355	0.0174408012	22621.3023272391	-1719.77345824128	0.20753085	6.77667988	0.17554108	0.01167672
390	-0.0950754807402799	-47013.6420449964	29441.176730829	67823.929396482	-13101.6773467554	20047.2660458252	33.8871927398	0.0175585212	22649.2060907569	-1777.07430137697	0.20213079	7.4038013	0.15470176	0.00960898
400	-0.113365414928295	-48251.3069148425	29623.1850201932	70160.9830099527	-13170.8154098662	20031.8838373861	32.6995914108	0.0176789349	22729.8784456353	-1805.87618704852	0.20213079	7.4038013	0.15470176	0.00960898
410	-0.131224782045157	-49482.9690281279	29803.6054433513	72489.2258027345	-13238.3561267607	20000.8499948938	31.6073069532	0.0178470666	22807.8961011595	-1834.40807618093	0.20213079	7.4038013	0.15470176	0.00960898
420	-0.148668524482638	-50708.4887151059	29982.4515085722	74809.6862760981	-13303.6455770569	19985.1852863454	30.7835669314	0.0179553429	22881.9254029339	-1862.68287558992	0.20213079	7.4038013	0.15470176	0.00960898
430	-0.165710977275115	-51927.7459786816	30159.7380689611	77120.9432735537	-13367.2743419048	19951.8848185601	30.4446098305	0.0180789048	22953.1234008148	-1890.71264149734	0.20213079	7.4038013	0.15470176	0.00960898
440	-0.182365887650297	-53140.6385113548	30335.481074462	79422.4988981081	-13429.3890623007	19936.3168317166	29.096948331	0.018400470981	23021.7608341465	-1918.50864522745	0.20213079	7.4038013	0.15470176	0.00960898
450	-0.198646435708901	-54347.0799227744	30509.6973608201	81714.8869860296	-13489.6364297596	19999.4872142047	29.1183747723	0.0183617293	23099.7606726582	-1939.7560934305	0.20954659	6.58353055	0.17653083	0.01195107
460	-0.214565255739806	-55546.9981530548	30682.4044697863	83997.1406552453	-13548.4278254321	19977.6288845242	28.52118225	0.018482899	23138.1761312937	-1979.33975978525	0.19663777	9.02030757	0.17097249	0.00937513
470	-0.230134457785445	-56740.334050289	30853.6204957483	86268.740278115	-13605.9639112315	19957.9276329844	28.0765930599	0.0185849494	23179.3568651583	-2016.28547865237	0.19663777	9.02030757	0.17097249	0.00937513
480	-0.245365649201714	-57927.0400949268	31023.363955091	88530.3600428937	-13661.8600734799	19861.6463710588	27.6647614492	0.0186018327	23387.6378450014	-1968.04115097923	0.19595943	8.46564346	0.17962288	0.0100952
490	-0.260269955934008	-59107.0792522033	31191.6536744566	90779.8864805519	-13717.1360119273	19842.6857179784	26.9002022057	0.0187460262	23437.0919630369	-1998.59003040884	0.19595943	8.46564346	0.17962288	0.0100952
500	-0.274858043399585	-60280.4239403614	31358.5086955288	93019.7021857892	-13770.5728474668	19921.4982147044	26.5583065077	0.0188620227	23482.7972646322	-2029.17421515067	0.19595943	8.46564346	0.17962288	0.0100952
510	-0.289140136832325	-61447.0551013649	31523.9481937832	95247.9295586789	-13823.0903220255	19803.4259040414	26.312455259	0.018930681	23526.5986856808	-2059.79097918507	0.19595943	8.46564346	0.17962288	0.0100952
520	-0.303126040994536	-62606.9613620763	31687.9914090852	97465.4645340843	-13874.2290950342	19801.7424581424	25.9474643981	0.0189825273	23567.5829289438	-2090.4376305623	0.19595943	8.46564346	0.17962288	0.0100952
530	-0.316825159247216	-63760.1382787362	31850.6575868821	99671.4686049245	-13924.4039762739	19779.3578737372	25.8304432933	0.0190609353	23606.5849155158	-2121.11151851599	0.19595943	8.46564346	0.17962288	0.0100952
540	-0.330246511854719	-64906.5876519691	32011.9659277611	101865.123998299	-13974.0256528197	19861.8156412797	25.2566461818	0.0192074528	23644.4312276065	-2151.81003901645	0.19595943	8.46564346	0.17962288	0.0100952
550	-0.343398753612322	-66046.3169096917	32171.9355451151	104047.727720462	-14022.4530494606	19741.8186726307	25.106328611	0.0192736368	23679.8448203511	-2182.53063928505	0.19595943	8.46564346	0.17962288	0.0100952
560	-0.356290190691714	-67179.3385466978	32330.5854289827	106219.064379382	-14069.806357007	19722.9218132366	24.9552580226	0.0193493421	23713.0710713602	-2213.2708213269	0.19595943	8.46564346	0.17962288	0.0100952
570	-0.36892879677171	-68305.6696180274	32487.9344157594	108379.066017044	-14116.1366095056	19732.7599239458	24.344971893	0.019574204505	23744.2169291437	-2244.0281449338	0.19595943	8.46564346	0.17962288	0.0100952
580	-0.381322228430815	-69425.3312791353	32644.0011626982	110526.525294746	-14162.0686317624	19702.1419075616	24.409469112	0.0194954463	23949.9088173865	-2187.11422306919	0.1896932	8.58230235	0.15681828	0.01214981
590	-0.393477839821636	-70538.3483683784	32798.8041265742	112663.056096737	-14206.82032001	19771.8041335399	24.2438562729	0.0196207347	25936.2049020689	-1238.71786897555	0.1134113	5.19161966	0.10187813	0.00929094
600	-0.405402696680196	-71644.749029326	32952.3615462724	114787.766078897	-14250.8659898776	19684.8604823387	24.0191314426	0.0196095042	24020.4188274649	-2240.65657614515	0.1896932	8.58230235	0.15681828	0.01214981
610	-0.417103589620945	-72744.5643657078	33104.6914281248	116900.708671231	-14294.2100300922	19749.4500234855	23.7988352745	0.0197607409	24670.4770052209	-1958.97152748173	0.11167095	8.2822372	0.06850404	0.01414823
620	-0.428587046819616	-73837.8281291364	33255.8115343074	119001.324374377	-14337.1659419481	19662.7238945852	23.5643513292	0.0197554896	24702.837586763	-1985.74714856657	0.11167095	8.2822372	0.06850404	0.01414823
630	-0.439859346059026	-74924.5764346365	33405.7393734628	121090.758228694	-14379.1973202895	19741.3644840209	23.452284339	0.0198448234	26189.9402707892	-1284.22718489494	0.11540526	5.04448096	0.09442491	0.01047423
640	-0.450926526173853	-76004.8475013097	33554.4921932989	123168.643359966	-14420.5258213268	19730.1431115041	23.2924283262	0.0199065041	26300.2369682476	-1270.40733720305	0.10254643	4.9344584	0.0808443	0.01116684
650	-0.46179439795376	-77078.6814176902	33702.0869752545	125234.940298147	-14461.2112686165	19718.8533960245	23.140635507	0.0199675283	24791.8826420657	-2065.26994758367	0.11167095	8.2822372	0.06850404	0.01414823
660	-0.472468554452211	-78146.1199256055	33848.5404301666	127289.674887111	-14501.28248205	19605.9133404883	22.998500122	0.0200263833	26413.1053515233	-1294.7298062883	0.13258887	6.21312714	0.09765345	0.01140031
670	-0.482954380842165	-79207.2062263004	33993.8689959195	129333.702365001	-14540.3550437998	19690.6410432859	22.778595378	0.020121826	24845.4363846554	-2117.63685147213	0.11167095	8.2822372	0.06850404	0.01414823
680	-0.493257063718052	-80261.9848008274	34138.0888355997	131364.606341607	-14579.6816300238	19585.4341873715	22.7260055762	0.0201409164	26501.726544479	-1328.81835778426	0.13015346	6.16087919	0.09706644	0.01119985
690	-0.503381599970387	-81310.5012482874	34281.215837053	133384.909258944	-14618.0466188154	19575.5293843316	22.5992313559	0.0201961188	26485.4925914068	-1375.30032311204	0.12551433	6.74297108	0.05845822	0.01548254
700	-0.513332805209433	-82352.8021381278	34423.2656132284	135394.564130461	-14655.5200728972	19659.0391404387	22.4310597687	0.0202836583	26358.531988769	-1476.25407851267	0.10529785	7.27308725	0.04878984	0.01607109
710	-0.523115321733203	-83388.9348735537	34564.2535028628	137391.596290271	-14693.1367284183	19537.2332094495	22.2897539997	0.0202636071	26701.3850553697	-1342.44420073348	0.07978107	4.07531938	0.08655636	0.00819003
720	-0.532733626161964	-84418.9475706039	34704.194572507	139378.888059337	-14729.5035409356	19639.3067372883	22.1625683235	0.0204000406	26729.8020263913	-1364.60252773995	0.11259639	6.50865923	0.06243505	0.01393351
730	-0.542192036624061	-85442.888944033	34843.1036183226	141353.165829436	-14766.3060293148	19644.9945390988	22.08247173	0.0203999598	26509.4692086644	-1511.57142498258	0.08701105	6.05177143	0.04977597	0.01310238
740	-0.551494719621224	-86460.8082053974	34980.9951687375	143317.902276376	-14801.8570672092	19547.04066097	22.0458260959	0.0204005142	26736.6862705506	-1433.51393193397	0.12509167	5.58930904	0.09175796	0.01148122
750	-0.560645696552782	-87472.7549700385	35117.8834874747	145271.106570576	-14837.2016847504	19536.143708758	21.9749834839	0.0204475194	26536.1086761131	-1569.14734669389	0.11859263	7.83810991	0.05355912	0.0144281
760	-0.569648849911912	-88478.7791719676	35253.7825768185	147213.11311443	-14872.2226147526	19527.7090462292	21.8754293393	0.0204956928	26571.2445759688	-1586.60032676822	0.11859263	7.83810991	0.05355912	0.0144281
770	-0.578507929164279	-89478.930985783	35388.7061810263	149144.339734614	-14906.761118476	19587.9438449966	21.7125611307	0.0206497227	26605.4990940804	-1604.01157143577	0.11859263	7.83810991	0.05355912	0.0144281
780	-0.587226556362165	-90473.2607562922	35522.6677901756	151064.514419407	-14941.0035465885	19591.057028968	21.5847597042	0.0206728113	26639.2438517129	-1621.38162073203	0.11859263	7.83810991	0.05355912	0.0144281
790	-0.595808231476699	-91461.8189348338	35655.6806441538	152974.18223924	-14974.7278152138	19566.7473774826	21.5591768667	0.0207469251	26672.0336274526	-1638.71100148755	0.11859263	7.83810991	0.05355912	0.0144281
800	-0.604256337444128	-92444.6560187962	35787.7577364088	154872.250706486	-15008.5306655532	19470.1420073124	21.5757640058	0.0207343125	25424.8505820845	-2296.10537451098	0.133366	6.80764301	0.04569847	0.01473062
