## Supplemental Table 5 for "Inference of population demographic history captures differing evolutionary signals based on the number of individuals in the dataset"

Sample size	Tajima's D	One-epoch LL	One-epoch Theta	Lambda Two vs. One	Two-epoch LL	Two-epoch Theta	Two-epoch Nu	Two-epoch Tau	Lambda Three vs. Two	Three-epoch LL	Three-epoch Theta	Three-epoch NuB	Three-epoch NuF	Three-epoch TauB	Three-epoch TauF
10	0.0633251960081049	-38.9333599774291	6105.38604171738	14.5765173740147	-31.6451012904217	700325.879830825	0.0118625619	0.0797255608	13.8322566220668	-24.7289729793883	6976.78213498375	0.44782851	1.70030035	0.14549035	0.07489712
20	0.0391233999725258	-118.961529570099	6083.27880756486	31.9618776284769	-102.980590755861	5913.38019994444	18.8454553394	0.0096420021	112.264145059087	-46.8485182263171	6910.44795381562	0.47618665	2.17551602	0.15517274	0.05684872
30	-0.0111667618014008	-255.319674140832	6150.82125506545	203.177780331382	-153.730783975142	5812.58861131308	52.114930726	0.015681105166	171.744402648996	-67.8585826506437	6743.59736761105	0.52161912	3.79796269	0.15509938	0.04251831
40	-0.0655082775038789	-440.281949145001	6239.84820103781	499.111895808838	-190.726001240582	5746.93493211794	190.224256016	0.018588837092	199.87254376848	-90.7897293563419	6701.35562709201	0.3586523	2.71394255	0.07500749	0.05874169
50	-0.118690419594048	-663.702625807172	6335.66959178433	879.734920175835	-223.835165719255	5713.5233192091	71.434545435	0.020160437814	227.147554766271	-110.261388336119	6816.78283104038	0.5071414	3.33449205	0.16067586	0.0452262
60	-0.169305608804146	-918.060370578982	6433.36538708146	1341.51559898835	-247.302571084807	5686.13935591914	261.53077301	0.020789943828	227.182168944111	-133.711486612751	6461.41526180449	0.49250723	5.1103366	0.09575866	0.0422237
70	-0.217060830864545	-1197.85859932539	6530.94978637088	1845.44034067032	-275.138428990235	5677.1232448802	74.669568836	0.021483324819	247.114760952937	-151.581048513767	8841.96528341588	0.48993847	3.79209307	0.51501368	0.02589316
80	-0.262026141400819	-1498.93859099678	6627.54802302515	2407.85364896031	-295.011766516618	5656.39173720806	117.554537879	0.021721108266	213.795320432243	-188.114106300497	6805.70189744859	0.44538618	3.59259846	0.11197327	0.04569516
90	-0.304388142866875	-1818.05589921468	6722.76702524879	3004.53943860827	-315.786179910546	5647.8665505786	142.459240221	0.021822989958	220.212489807663	-205.679935006715	6462.36550153698	0.42609306	5.23700118	0.06861936	0.0433117
100	-0.344361479764315	-2152.61727680261	6816.44141759218	3632.36230408266	-336.436124761275	5649.74574076769	92.8979994	0.021986864326	212.066407309833	-230.402921106359	6892.77408761097	0.50837357	5.27688343	0.13728269	0.03463656
110	-0.382156044681338	-2500.50886743365	6908.51943241109	4286.75414292862	-357.131795969341	5636.5864655199	63.591143803	0.022336505928	239.724865407162	-237.26936326576	6536.37689152345	0.57159994	6.32827317	0.13783157	0.0353552
120	-0.417965447915103	-2859.97972971717	6999.00759362815	4966.23077612773	-376.864341653302	5629.87909892775	50.712971043	0.022631358024	209.537874771763	-272.09540426742	6289.24670647707	0.5084074	7.76784539	0.06882786	0.03693091
130	-0.451963964105141	-3229.56057442218	7087.94238070074	5667.10239635978	-396.009376242285	5620.92996584322	42.700689287	0.02301847614	196.951741061226	-297.533505711672	6379.74205373047	0.47146235	6.6892324	0.06972297	0.03885111
140	-0.484306862371682	-3608.00553628001	7175.37514071665	6386.80453671591	-414.603267922058	5613.66768060676	38.027558394	0.023317911441	212.210587161974	-308.497974341071	6595.0205891286	0.52905767	6.96795953	0.11459294	0.03503946
150	-0.515131995700023	-3994.24930661622	7261.36384859672	7123.05147254299	-432.723570344728	5609.79447590016	33.021383401	0.023943751446	176.985554163262	-344.230793263097	6305.93567791618	0.46739207	7.87437635	0.05954789	0.03781573
160	-0.544561746310405	-4387.37471457451	7345.96854864909	7873.82250366908	-450.463462739964	5605.05030514794	31.345524586	0.024138688819	207.168710516877	-346.879107481526	6659.29742112217	0.56242189	7.41246242	0.1538399	0.0338575
170	-0.572704949041776	-4786.58759056257	7429.24883454061	8637.4427677754	-467.86620667487	5600.67371602434	30.080206631	0.024310699394	183.453294995386	-376.139559177177	6611.47028529855	0.55671002	7.78815017	0.12722414	0.03340487
180	-0.599658646785851	-5191.19685365355	7511.26248303513	9412.43534315883	-484.979182074133	5596.67021197935	30.918323597	0.023976512208	187.033033340951	-391.462665403658	6279.86551223141	0.5654364	10.88828061	0.08163852	0.03294714
190	-0.625509634917922	-5600.59846364043	7592.06475077476	10197.5141425002	-501.841392390332	5594.54648754349	28.548148182	0.024548448243	147.746225827134	-427.968279476764	6084.30445393415	0.54079419	11.99893944	0.05104638	0.03386751
200	-0.650335796093009	-6014.26231710435	7671.70805534555	10991.554686176	-518.48497401637	5591.7429174517	28.035810575	0.024645734877	197.405250078758	-419.782348976991	6342.25378992759	0.61691079	12.2593877	0.10503107	0.02984939
210	-0.674207244311859	-6431.7214428913	7750.24187925413	11793.5647586054	-534.939063588585	5589.4955449892	29.327800893	0.024236528085	170.405010878245	-449.736558149462	6448.20928857113	0.559571	11.06991364	0.100504	0.03161575
220	-0.697187302467106	-6852.56302888823	7827.71280193356	12602.6699110718	-551.228073352322	5588.26432791421	27.36366702	0.02477397488	161.823207240983	-470.31646973183	6344.03032531602	0.58085781	11.36632013	0.092223	0.03153377
230	-0.719333337480383	-7276.42092802849	7904.16460335444	13418.0970445785	-567.37240573926	5586.74358010571	27.151704075	0.024822699603	223.213692267406	-455.765559605557	6615.61727679952	0.67435255	12.71599742	0.21302431	0.02609295
240	-0.740697474884364	-7702.96937076926	7979.63840534856	14239.1560740317	-583.391333753389	5585.80088598201	27.5314248	0.024858519556	253.753369544469	-456.514648981154	6596.19507826413	0.69956077	17.04989872	0.27535537	0.02456255
250	-0.761327211814124	-8131.91766815262	8054.17283030351	15065.2344529472	-599.300441679032	5584.67066727481	27.389527308	0.024893446871	204.868918117281	-496.865982620391	6241.31350527161	0.68744936	15.31011472	0.13714748	0.02801032
260	-0.781265944463858	-8563.00573200675	8127.80416502142	15895.7818045297	-615.114829741902	5584.12675507106	27.301284153	0.024912862	147.3544824354	-541.437588524203	6365.47445516986	0.60486341	12.54325403	0.10400129	0.02998396
270	-0.80055342346638	-8996.00027133914	8200.56652246253	16730.3070482017	-630.846747238293	5583.60645689854	27.254792862	0.024926831613	152.244540434875	-554.724477020855	6790.38356556253	0.5785498	12.37983043	0.15666301	0.0274114
280	-0.819226148406151	-9430.69155032984	8272.49199730186	17568.3663210991	-646.508389780293	5583.72988053322	27.232352037	0.024927921403	204.139442640731	-544.438668459928	6240.21948378709	0.72639537	16.20987923	0.16185073	0.02667753
290	-0.83731771078179	-9866.89061376366	8343.61081292198	18409.562941969	-662.109142779159	5583.63575967768	27.220115835	0.024931104721	128.01361970254	-598.102332927889	6204.10279509081	0.65241521	15.15771139	0.08313336	0.02820114
300	-0.854859093176757	-10304.4269031715	8413.95145890752	19253.5364125626	-677.658696890232	5583.65608475917	27.198303759	0.024934021399	164.848475339915	-595.234459220275	6109.21856753348	0.70371756	17.29801683	0.11602306	0.02796754
